# Specification and survival of post-metamorphic branchiomeric neurons in the hindbrain of a non-vertebrate chordate

**DOI:** 10.1101/2023.06.16.545305

**Authors:** Eduardo D. Gigante, Katarzyna M. Piekarz, Alexandra Gurgis, Leslie Cohen, Florian Razy-Krajka, Sydney Popsuj, Hussan S. Ali, Shruthi Mohana Sundaram, Alberto Stolfi

## Abstract

Tunicates are the sister group to the vertebrates, yet most species have a life cycle split between swimming larva and sedentary adult phases. During metamorphosis, larval neurons are largely replaced by adult-specific ones. Yet the regulatory mechanisms underlying this neural replacement remain largely unknown. Using tissue-specific CRISPR/Cas9-mediated mutagenesis in the tunicate *Ciona*, we show that orthologs of conserved hindbrain and branchiomeric neuron regulatory factors Pax2/5/8 and Phox2 are required to specify the “Neck”, a compartment of cells set aside in the larva to give rise to cranial motor neuron-like neurons in the adult. Using bulk and single-cell RNAseq analyses, we also characterize the transcriptome of the Neck downstream of Pax2/5/8. Surprisingly, we find that Neck-derived adult ciliomotor neurons begin to differentiate in the larva, contrary to the long-held assumption that the adult nervous system is formed only after settlement and the death of larval neurons during metamorphosis. Finally, we show that manipulating FGF signaling during the larval phase alters the patterning of the Neck and its derivatives. Suppression of FGF converts Neck cells into larval neurons that fail to survive metamorphosis, while prolonged FGF signaling promotes an adult neural stem cell-like fate instead.
