## Supplemental Table 3 for "Specification and survival of post-metamorphic branchiomeric neurons in the hindbrain of a non-vertebrate chordate"

### Sheet: ANISEED_ID_etc_Query
ANISEED ID	KH ID	UniqueName	Top3 BLAST hits in human	Our annotation	sub0_avg_logFC	sub0_p_val	sub0_p_val_adj	sub0_pct1	sub0_pct2	Cluster25_avg_logFC	GHOST URL
Cirobu.g00013823	KH.S1363.2	Ci-Pax2/5/8;	KH.S1363.2	Pax2/5/8.a	2.09127	3.795e-19	1.1385e-15	0.9	0.051	10.313	http://ghost.zool.kyoto-u.ac.jp/cgi-bin/fordetailkh21.cgi?name=KH.S1363.2;source=kh2013
Cirobu.g00002926	KH.C12.376	KH2013:KH.C12.376_Ci-cluster	KH.C12.376		2.02605	3.48985e-19	1.04695e-15	0.9	0.085	-7.5245	http://ghost.zool.kyoto-u.ac.jp/cgi-bin/fordetailkh21.cgi?name=KH.C12.376;source=kh2013
Cirobu.g00003436	KH.C13.35	LECT1	CNMD; TNMD		1.78717	6.3447e-15	1.90341e-11	0.75	0.068	-99.3354	http://ghost.zool.kyoto-u.ac.jp/cgi-bin/fordetailkh21.cgi?name=KH.C13.35;source=kh2013
Cirobu.g00003527	KH.C14.119	KH2013:KH.C14.119	KH.C14.119	Phox2	1.71246	2.09884e-08	6.29653e-05	0.583	0	22.2487	http://ghost.zool.kyoto-u.ac.jp/cgi-bin/fordetailkh21.cgi?name=KH.C14.119;source=kh2013
Cirobu.g00014681	KH.S555.1	KH2013:KH.S555.1_HTR7	HTR1A; HTR5A; HTR7		1.70979	1.40354e-14	4.21062e-11	0.733	0.068	-39.2054	http://ghost.zool.kyoto-u.ac.jp/cgi-bin/fordetailkh21.cgi?name=KH.S555.1;source=kh2013
Cirobu.g00003009	KH.C12.453	KH2013:KH.C12.453_TMEM150A	DRAM1; TMEM150A; TMEM150B		1.67027	3.49056e-14	1.04717e-10	0.767	0.034	-7.50049	http://ghost.zool.kyoto-u.ac.jp/cgi-bin/fordetailkh21.cgi?name=KH.C12.453;source=kh2013
Cirobu.g00002013	KH.C11.2	MLP60A	AL928654.3; CRIP1; CRIP2		1.63668	7.83152e-15	2.34945e-11	0.8	0.051	-13.1848	http://ghost.zool.kyoto-u.ac.jp/cgi-bin/fordetailkh21.cgi?name=KH.C11.2;source=kh2013
Cirobu.g00011708	KH.L166.5	KH2013:KH.L166.5	KH.L166.5		1.53229	1.55024e-15	4.65071e-12	0.783	0.068	4.21994	http://ghost.zool.kyoto-u.ac.jp/cgi-bin/fordetailkh21.cgi?name=KH.L166.5;source=kh2013
Cirobu.g00011580	KH.L154.4	KH2013:KH.L154.4_ACTB/1/2	ACTA2; ACTB; ACTG1		1.46222	7.25381e-17	2.17614e-13	0.933	0.203	-166.535	http://ghost.zool.kyoto-u.ac.jp/cgi-bin/fordetailkh21.cgi?name=KH.L154.4;source=kh2013
Cirobu.g00011844	KH.L171.16	HOXB1	HOXA1; HOXB1; HOXD1		1.46048	8.94253e-16	2.68276e-12	0.717	0.068	-0.278819	http://ghost.zool.kyoto-u.ac.jp/cgi-bin/fordetailkh21.cgi?name=KH.L171.16;source=kh2013
Cirobu.g00002338	KH.C11.500	KH2013:KH.C11.500	KH.C11.500		1.42847	1.41493e-12	4.24478e-09	0.733	0.119	4.96687	http://ghost.zool.kyoto-u.ac.jp/cgi-bin/fordetailkh21.cgi?name=KH.C11.500;source=kh2013
Cirobu.g00008338	KH.C7.487	KH2013:KH.C7.487	KH.C7.487		1.34609	2.9759e-13	8.92771e-10	0.6	0	0.289878	http://ghost.zool.kyoto-u.ac.jp/cgi-bin/fordetailkh21.cgi?name=KH.C7.487;source=kh2013
Cirobu.g00015129	KH.S854.4	TMSB15A	KH.S854.4		1.34185	2.41698e-11	7.25094e-08	0.683	0.085	-41.96	http://ghost.zool.kyoto-u.ac.jp/cgi-bin/fordetailkh21.cgi?name=KH.S854.4;source=kh2013
Cirobu.g00010924	KH.L124.20	KH2013:KH.L124.20_SLC15A1/2	SLC15A1; SLC15A2; SLC15A4		1.33352	9.55065e-13	2.8652e-09	0.717	0.102	1.78252	http://ghost.zool.kyoto-u.ac.jp/cgi-bin/fordetailkh21.cgi?name=KH.L124.20;source=kh2013
Cirobu.g00009767	KH.C9.24	CLGN	CALR; CANX; CLGN		1.24288	2.18982e-12	6.56945e-09	0.8	0.186	-7.85304	http://ghost.zool.kyoto-u.ac.jp/cgi-bin/fordetailkh21.cgi?name=KH.C9.24;source=kh2013
Cirobu.g00008036	KH.C7.21	PALLD	MYOT; MYPN; PALLD		1.16954	2.81959e-08	8.45877e-05	0.65	0.034	-16.3327	http://ghost.zool.kyoto-u.ac.jp/cgi-bin/fordetailkh21.cgi?name=KH.C7.21;source=kh2013
Cirobu.g00008958	KH.C8.334	CHCHD4	CHCHD4		1.16367	2.29646e-09	6.88937e-06	0.683	0.169	-8.2037	http://ghost.zool.kyoto-u.ac.jp/cgi-bin/fordetailkh21.cgi?name=KH.C8.334;source=kh2013
Cirobu.g00006092	KH.C3.88	KH2013:KH.C3.88	KH.C3.88	Vanabin4	1.15777	7.02042e-10	2.10613e-06	0.733	0.169	14.4468	http://ghost.zool.kyoto-u.ac.jp/cgi-bin/fordetailkh21.cgi?name=KH.C3.88;source=kh2013
Cirobu.g00013242	KH.L9.16	CCND1/2/3	CCND1; CCND2; CCND3		1.14371	5.90267e-09	1.7708e-05	0.667	0.186	-10.9266	http://ghost.zool.kyoto-u.ac.jp/cgi-bin/fordetailkh21.cgi?name=KH.L9.16;source=kh2013
Cirobu.g00008515	KH.C7.649	KH2013:KH.C7.649_ENPP7	ENPP4; ENPP5; ENPP7		1.13647	9.80422e-08	0.000294127	0.567	0.102	-9.5461	http://ghost.zool.kyoto-u.ac.jp/cgi-bin/fordetailkh21.cgi?name=KH.C7.649;source=kh2013
Cirobu.g00001916	KH.C11.110	9030224M15RIK	METTL24		1.1153	7.21675e-11	2.16502e-07	0.733	0.22	-1.35643	http://ghost.zool.kyoto-u.ac.jp/cgi-bin/fordetailkh21.cgi?name=KH.C11.110;source=kh2013
Cirobu.g00010142	KH.C9.582	NOS1APA	GULP1; LDLRAP1; NOS1AP		1.1153	9.8811e-10	2.96433e-06	0.733	0.186	2.51068	http://ghost.zool.kyoto-u.ac.jp/cgi-bin/fordetailkh21.cgi?name=KH.C9.582;source=kh2013
Cirobu.g00003715	KH.C14.291	DACH1/2	DACH1; DACH2; SKIL		1.08686	2.01638e-09	6.04913e-06	0.65	0.186	5.61423	http://ghost.zool.kyoto-u.ac.jp/cgi-bin/fordetailkh21.cgi?name=KH.C14.291;source=kh2013
Cirobu.g00006398	KH.C4.317	ZK637.14	PJA1; RNF115; RNF126		1.04465	1.74872e-09	5.24617e-06	0.683	0.186	-11.9761	http://ghost.zool.kyoto-u.ac.jp/cgi-bin/fordetailkh21.cgi?name=KH.C4.317;source=kh2013
Cirobu.g00002001	KH.C11.189	ABCB6	ABCB6; ABCB7; ABCB8		1.04262	2.85347e-09	8.56041e-06	0.633	0.237	4.72834	http://ghost.zool.kyoto-u.ac.jp/cgi-bin/fordetailkh21.cgi?name=KH.C11.189;source=kh2013
Cirobu.g00003606	KH.C14.191	AK2/3	AK2; AK3; AK4		1.02902	4.66935e-11	1.40081e-07	0.733	0.186	-63.1534	http://ghost.zool.kyoto-u.ac.jp/cgi-bin/fordetailkh21.cgi?name=KH.C14.191;source=kh2013
Cirobu.g00004967	KH.C2.740	KH2013:KH.C2.740	KH.C2.740		1.02539	1.1346e-07	0.000340379	0.617	0.203	-0.359163	http://ghost.zool.kyoto-u.ac.jp/cgi-bin/fordetailkh21.cgi?name=KH.C2.740;source=kh2013
Cirobu.g00013104	KH.L8.16	KH2013:KH.L8.16_CLDN1/10/14/19/2/3/4/5/6/7/9	CLDN1; CLDN19; CLDN7		1.00234	0.00939418	1	0.383	0.017	-1.9763	http://ghost.zool.kyoto-u.ac.jp/cgi-bin/fordetailkh21.cgi?name=KH.L8.16;source=kh2013
Cirobu.g00006967	KH.C5.109	RAP1A	AC113404.3; RAP1A; RAP1B		0.999675	6.7547e-09	2.02641e-05	0.667	0.271	-12.5508	http://ghost.zool.kyoto-u.ac.jp/cgi-bin/fordetailkh21.cgi?name=KH.C5.109;source=kh2013
Cirobu.g00002116	KH.C11.296	RERG	RASL11A; RASL11B; RERG		0.999042	4.90884e-06	0.0147265	0.533	0.051	-0.780933	http://ghost.zool.kyoto-u.ac.jp/cgi-bin/fordetailkh21.cgi?name=KH.C11.296;source=kh2013
Cirobu.g00003963	KH.C14.52	KH2013:KH.C14.52_EEF1A1/2	EEF1A1; EEF1A2; HBS1L		0.994024	4.15285e-11	1.24586e-07	0.8	0.237	-384.553	http://ghost.zool.kyoto-u.ac.jp/cgi-bin/fordetailkh21.cgi?name=KH.C14.52;source=kh2013
Cirobu.g00014536	KH.S447.2	CHADL	CHAD; CHADL; SLIT1		0.991449	4.70718e-07	0.00141215	0.617	0.237	-12.6393	http://ghost.zool.kyoto-u.ac.jp/cgi-bin/fordetailkh21.cgi?name=KH.S447.2;source=kh2013
Cirobu.g00013377	KH.L96.34	KH2013:KH.L96.34_RAB11A	RAB11A; RAB11B; RAB25		0.990367	0.000935438	1	0.4	0.051	-15.3156	http://ghost.zool.kyoto-u.ac.jp/cgi-bin/fordetailkh21.cgi?name=KH.L96.34;source=kh2013
Cirobu.g00007055	KH.C5.190	KH2013:KH.C5.190	KH.C5.190		0.970876	3.00821e-09	9.02462e-06	0.75	0.254	-32.4823	http://ghost.zool.kyoto-u.ac.jp/cgi-bin/fordetailkh21.cgi?name=KH.C5.190;source=kh2013
Cirobu.g00002046	KH.C11.23	KH2013:KH.C11.23_GPHN	GPHN		0.964672	0.00012072	0.362159	0.483	0.119	0.620405	http://ghost.zool.kyoto-u.ac.jp/cgi-bin/fordetailkh21.cgi?name=KH.C11.23;source=kh2013
Cirobu.g00006246	KH.C4.177	LIMS1/2	LIMS1; LIMS3; LIMS4		0.963641	1.01482e-07	0.000304446	0.633	0.203	0.483791	http://ghost.zool.kyoto-u.ac.jp/cgi-bin/fordetailkh21.cgi?name=KH.C4.177;source=kh2013
Cirobu.g00010320	KH.C9.743	C9ORF86	RAB11A; RABL6		0.951098	6.03711e-07	0.00181113	0.5	0.237	14.9513	http://ghost.zool.kyoto-u.ac.jp/cgi-bin/fordetailkh21.cgi?name=KH.C9.743;source=kh2013
Cirobu.g00007857	KH.C6.44	KH2013:KH.C6.44_KCNK10/2/4	KCNK10; KCNK2; KCNK5		0.950725	3.11802e-05	0.0935407	0.333	0	0.499338	http://ghost.zool.kyoto-u.ac.jp/cgi-bin/fordetailkh21.cgi?name=KH.C6.44;source=kh2013
Cirobu.g00001496	KH.C10.286	SCUBE2	HMCN1; SCUBE1; SCUBE2		0.946807	3.06506e-08	9.19517e-05	0.45	0.119	0.765486	http://ghost.zool.kyoto-u.ac.jp/cgi-bin/fordetailkh21.cgi?name=KH.C10.286;source=kh2013
Cirobu.g00013298	KH.L92.2	SC5DL	FAXDC2; MSMO1; SC5D		0.938877	0.000729179	1	0.383	0	-8.70909	http://ghost.zool.kyoto-u.ac.jp/cgi-bin/fordetailkh21.cgi?name=KH.L92.2;source=kh2013
Cirobu.g00003810	KH.C14.380	KH2013:KH.C14.380	KH.C14.380		0.90569	0.000291312	0.873936	0.317	0.017	0.682382	http://ghost.zool.kyoto-u.ac.jp/cgi-bin/fordetailkh21.cgi?name=KH.C14.380;source=kh2013
Cirobu.g00003655	KH.C14.236	KH2013:KH.C14.236_HSDL1	HSD17B12; HSD17B3; HSDL1		0.894926	5.43083e-06	0.0162925	0.6	0.22	-53.5352	http://ghost.zool.kyoto-u.ac.jp/cgi-bin/fordetailkh21.cgi?name=KH.C14.236;source=kh2013
Cirobu.g00007540	KH.C5.634	TMEM205	TMEM205		0.886017	7.15013e-07	0.00214504	0.667	0.186	1.35473	http://ghost.zool.kyoto-u.ac.jp/cgi-bin/fordetailkh21.cgi?name=KH.C5.634;source=kh2013
Cirobu.g00005129	KH.C2.889	KH2013:KH.C2.889	KH.C2.889		0.876277	7.31472e-07	0.00219442	0.667	0.22	-5.61193	http://ghost.zool.kyoto-u.ac.jp/cgi-bin/fordetailkh21.cgi?name=KH.C2.889;source=kh2013
Cirobu.g00003999	KH.C14.553	H2AFV	H2AFV; H2AFZ; HIST2H2AC		0.873832	2.59048e-09	7.77145e-06	0.717	0.153	-193.535	http://ghost.zool.kyoto-u.ac.jp/cgi-bin/fordetailkh21.cgi?name=KH.C14.553;source=kh2013
Cirobu.g00005420	KH.C3.255	CERS5	CERS3; CERS5; CERS6		0.870387	0.00101039	1	0.4	0.068	-7.18376	http://ghost.zool.kyoto-u.ac.jp/cgi-bin/fordetailkh21.cgi?name=KH.C3.255;source=kh2013
Cirobu.g00009255	KH.C8.605	KH2013:KH.C8.605_ROR/1/2	MUSK; ROR1; ROR2		0.867176	6.58604e-07	0.00197581	0.683	0.271	-10.2858	http://ghost.zool.kyoto-u.ac.jp/cgi-bin/fordetailkh21.cgi?name=KH.C8.605;source=kh2013
Cirobu.g00014877	KH.S655.2	COL4A1/3/5	COL4A1; COL4A2; COL4A6		0.856182	3.01533e-07	0.000904599	0.65	0.254	-16.3483	http://ghost.zool.kyoto-u.ac.jp/cgi-bin/fordetailkh21.cgi?name=KH.S655.2;source=kh2013
Cirobu.g00009416	KH.C8.751	FREM1	FREM1; FREM2; FREM3		0.852917	1.71114e-06	0.00513341	0.6	0.254	-8.59519	http://ghost.zool.kyoto-u.ac.jp/cgi-bin/fordetailkh21.cgi?name=KH.C8.751;source=kh2013
Cirobu.g00002565	KH.C11.71	KH2013:KH.C11.71_GS1-211B7.1	SMIM18		0.850218	2.3508e-05	0.0705239	0.583	0.339	1.07123	http://ghost.zool.kyoto-u.ac.jp/cgi-bin/fordetailkh21.cgi?name=KH.C11.71;source=kh2013
Cirobu.g00003792	KH.C14.361	ATIC	ATIC		0.822467	6.33182e-05	0.189955	0.633	0.237	2.75966	http://ghost.zool.kyoto-u.ac.jp/cgi-bin/fordetailkh21.cgi?name=KH.C14.361;source=kh2013
Cirobu.g00008720	KH.C8.116	UQCRH	UQCRHL		0.815719	4.32896e-06	0.0129869	0.583	0.254	-6.37666	http://ghost.zool.kyoto-u.ac.jp/cgi-bin/fordetailkh21.cgi?name=KH.C8.116;source=kh2013
Cirobu.g00009772	KH.C9.244	KH2013:KH.C9.244_CG5377	ABHD8; BPHL		0.809242	1.49482e-05	0.0448446	0.567	0.186	3.05993	http://ghost.zool.kyoto-u.ac.jp/cgi-bin/fordetailkh21.cgi?name=KH.C9.244;source=kh2013
Cirobu.g00005244	KH.C2.994	KH2013:KH.C2.994_RNF149	RNF130; RNF148; RNF149		0.807695	5.20769e-06	0.0156231	0.333	0.051	-169.061	http://ghost.zool.kyoto-u.ac.jp/cgi-bin/fordetailkh21.cgi?name=KH.C2.994;source=kh2013
Cirobu.g00005260	KH.C3.108	KIAA1644	SHISAL1		0.78002	1.71321e-07	0.000513964	0.717	0.288	-3.78747	http://ghost.zool.kyoto-u.ac.jp/cgi-bin/fordetailkh21.cgi?name=KH.C3.108;source=kh2013
Cirobu.g00010660	KH.L108.8	CHST11/14	CHST11; CHST13; CHST14		0.768562	9.02603e-08	0.000270781	0.333	0.034	0.392379	http://ghost.zool.kyoto-u.ac.jp/cgi-bin/fordetailkh21.cgi?name=KH.L108.8;source=kh2013
Cirobu.g00010726	KH.L114.3	KH2013:KH.L114.3_MGST3	LTC4S; MGST2; MGST3		0.760212	1.84003e-06	0.0055201	0.45	0.254	-2.84983	http://ghost.zool.kyoto-u.ac.jp/cgi-bin/fordetailkh21.cgi?name=KH.L114.3;source=kh2013
Cirobu.g00001755	KH.C10.528	KH2013:KH.C10.528	KH.C10.528		0.753027	5.90395e-05	0.177118	0.567	0.254	-2.36128	http://ghost.zool.kyoto-u.ac.jp/cgi-bin/fordetailkh21.cgi?name=KH.C10.528;source=kh2013
Cirobu.g00009680	KH.C9.160	UCP1/2/3	UCP1; UCP2; UCP3		0.749892	3.79457e-06	0.0113837	0.633	0.322	-4.60252	http://ghost.zool.kyoto-u.ac.jp/cgi-bin/fordetailkh21.cgi?name=KH.C9.160;source=kh2013
Cirobu.g00001162	KH.C1.88	ANK1/2/3	ANK1; ANK2; ANK3		0.746219	0.000109842	0.329525	0.617	0.322	-0.287913	http://ghost.zool.kyoto-u.ac.jp/cgi-bin/fordetailkh21.cgi?name=KH.C1.88;source=kh2013
Cirobu.g00004295	KH.C2.125	FGF10/16/20/22/3/7/9	FGF16; FGF20; FGF9	FGF9/16/20	0.738474	0.000114276	0.342828	0.667	0.237	5.30199	http://ghost.zool.kyoto-u.ac.jp/cgi-bin/fordetailkh21.cgi?name=KH.C2.125;source=kh2013
Cirobu.g00012995	KH.L7.5	RAB39B	RAB2A; RAB39A; RAB39B		0.722865	1.56517e-05	0.046955	0.567	0.288	-0.960292	http://ghost.zool.kyoto-u.ac.jp/cgi-bin/fordetailkh21.cgi?name=KH.L7.5;source=kh2013
Cirobu.g00010985	KH.L13.17	RBM4.1/2/3	RBM14; RBM4; RBM4B		0.709448	1.60325e-05	0.0480974	0.633	0.288	-7.66984	http://ghost.zool.kyoto-u.ac.jp/cgi-bin/fordetailkh21.cgi?name=KH.L13.17;source=kh2013
Cirobu.g00005712	KH.C3.526	RASGRP1/2/3/4	RASGRP1; RASGRP2; RASGRP3		0.704826	0.000702473	1	0.467	0.22	0.807362	http://ghost.zool.kyoto-u.ac.jp/cgi-bin/fordetailkh21.cgi?name=KH.C3.526;source=kh2013
Cirobu.g00011572	KH.L154.32	GNAQ	GNA11; GNA14; GNAQ		0.702617	1.98019e-07	0.000594058	0.267	0	0.409895	http://ghost.zool.kyoto-u.ac.jp/cgi-bin/fordetailkh21.cgi?name=KH.L154.32;source=kh2013
Cirobu.g00008989	KH.C8.363	KH2013:KH.C8.363_DAZAP1	DAZAP1; MSI1; MSI2		0.701446	1.32219e-05	0.0396657	0.717	0.339	-0.375436	http://ghost.zool.kyoto-u.ac.jp/cgi-bin/fordetailkh21.cgi?name=KH.C8.363;source=kh2013
Cirobu.g00002000	KH.C11.188	KH2013:KH.C11.188	NOB1		0.698285	0.00217216	1	0.6	0.407	-3.46339	http://ghost.zool.kyoto-u.ac.jp/cgi-bin/fordetailkh21.cgi?name=KH.C11.188;source=kh2013
Cirobu.g00013060	KH.L75.3	SYNCRIP	HNRNPR; SYNCRIP		0.695671	0.000128022	0.384066	0.583	0.322	-3.60591	http://ghost.zool.kyoto-u.ac.jp/cgi-bin/fordetailkh21.cgi?name=KH.L75.3;source=kh2013
Cirobu.g00009095	KH.C8.459	TESK1/2	LIMK1; TESK1; TESK2		0.69296	0.000188056	0.564168	0.5	0.271	1.85094	http://ghost.zool.kyoto-u.ac.jp/cgi-bin/fordetailkh21.cgi?name=KH.C8.459;source=kh2013
Cirobu.g00002074	KH.C11.256	STAB2	STAB1; STAB2; TNXB		0.689993	0.00019649	0.589471	0.5	0.153	0.818698	http://ghost.zool.kyoto-u.ac.jp/cgi-bin/fordetailkh21.cgi?name=KH.C11.256;source=kh2013
Cirobu.g00004998	KH.C2.77	RPL7	RPL7; RPL7L1		0.676078	0.000162535	0.487606	0.6	0.271	-26.5392	http://ghost.zool.kyoto-u.ac.jp/cgi-bin/fordetailkh21.cgi?name=KH.C2.77;source=kh2013
Cirobu.g00007561	KH.C5.653	KH2013:KH.C5.653_CYP-33C1/11/12/3/4/5/6/7/8	CYP2C8; CYP2J2; CYP2U1		0.673699	4.05472e-05	0.121641	0.383	0.119	0.47338	http://ghost.zool.kyoto-u.ac.jp/cgi-bin/fordetailkh21.cgi?name=KH.C5.653;source=kh2013
Cirobu.g00009947	KH.C9.404	RPL35	RPL35		0.662377	0.000279983	0.839948	0.617	0.339	-23.0506	http://ghost.zool.kyoto-u.ac.jp/cgi-bin/fordetailkh21.cgi?name=KH.C9.404;source=kh2013
Cirobu.g00014768	KH.S595.6	KH2013:KH.S595.6	RPL15		0.652795	0.000310384	0.931151	0.617	0.407	-24.387	http://ghost.zool.kyoto-u.ac.jp/cgi-bin/fordetailkh21.cgi?name=KH.S595.6;source=kh2013
Cirobu.g00004915	KH.C2.693	RPS3A	RPS3A		0.647468	0.000222427	0.667281	0.667	0.339	-22.9163	http://ghost.zool.kyoto-u.ac.jp/cgi-bin/fordetailkh21.cgi?name=KH.C2.693;source=kh2013
Cirobu.g00014272	KH.S256.13	CLUAP1	CLUAP1		0.647239	8.29258e-05	0.248777	0.633	0.254	1.02806	http://ghost.zool.kyoto-u.ac.jp/cgi-bin/fordetailkh21.cgi?name=KH.S256.13;source=kh2013
Cirobu.g00008427	KH.C7.568	KH2013:KH.C7.568_VAB-1	EPHA4; EPHA7; EPHB2	Eph.c	0.64379	3.70718e-05	0.111215	0.533	0.288	2.47546	http://ghost.zool.kyoto-u.ac.jp/cgi-bin/fordetailkh21.cgi?name=KH.C7.568;source=kh2013
Cirobu.g00011952	KH.L18.17	KH2013:KH.L18.17_C47F8.3/5/6	B3GALT1; B3GALT2; B3GNT5		0.642009	0.00818486	1	0.317	0	0.391553	http://ghost.zool.kyoto-u.ac.jp/cgi-bin/fordetailkh21.cgi?name=KH.L18.17;source=kh2013
Cirobu.g00000141	KH.C1.1124	KH2013:KH.C1.1124_SLC6A14	SLC6A14; SLC6A5; SLC6A9		0.638527	0.00146671	1	0.233	0	0.430811	http://ghost.zool.kyoto-u.ac.jp/cgi-bin/fordetailkh21.cgi?name=KH.C1.1124;source=kh2013
Cirobu.g00003129	KH.C12.562	NOG/1/2/3/5	NOG		0.637941	9.63848e-06	0.0289154	0.683	0.22	0.75988	http://ghost.zool.kyoto-u.ac.jp/cgi-bin/fordetailkh21.cgi?name=KH.C12.562;source=kh2013
Cirobu.g00003318	KH.C13.106	GMDS	GMDS; TGDS; UXS1		0.631596	1.37355e-05	0.0412066	0.6	0.322	-33.3569	http://ghost.zool.kyoto-u.ac.jp/cgi-bin/fordetailkh21.cgi?name=KH.C13.106;source=kh2013
Cirobu.g00013333	KH.L95.8	CCT5	CCT3; CCT4; CCT5		0.630636	0.000257616	0.772847	0.467	0.322	-2.19248	http://ghost.zool.kyoto-u.ac.jp/cgi-bin/fordetailkh21.cgi?name=KH.L95.8;source=kh2013
Cirobu.g00014661	KH.S545.7	VDAC1/2/3	VDAC1; VDAC2; VDAC3		0.625132	1.23475e-06	0.00370426	0.683	0.322	-92.5328	http://ghost.zool.kyoto-u.ac.jp/cgi-bin/fordetailkh21.cgi?name=KH.S545.7;source=kh2013
Cirobu.g00013420	KH.L96.73	TBC1D2B	SGSM3; TBC1D2; TBC1D2B		0.620365	0.00585319	1	0.383	0.237	0.432096	http://ghost.zool.kyoto-u.ac.jp/cgi-bin/fordetailkh21.cgi?name=KH.L96.73;source=kh2013
Cirobu.g00007708	KH.C6.185	ONECUT/1/2/3	ONECUT1; ONECUT2; ONECUT3		0.611115	0.00449356	1	0.25	0.034	-10.4248	http://ghost.zool.kyoto-u.ac.jp/cgi-bin/fordetailkh21.cgi?name=KH.C6.185;source=kh2013
Cirobu.g00012018	KH.L18.77	SPCS2	SPCS2		0.607743	2.77159e-05	0.0831478	0.667	0.305	-31.5353	http://ghost.zool.kyoto-u.ac.jp/cgi-bin/fordetailkh21.cgi?name=KH.L18.77;source=kh2013
Cirobu.g00015003	KH.S761.1	RPS7	RPS7		0.602784	0.000232474	0.697423	0.6	0.356	-12.5181	http://ghost.zool.kyoto-u.ac.jp/cgi-bin/fordetailkh21.cgi?name=KH.S761.1;source=kh2013
Cirobu.g00014465	KH.S406.5	RPS16	MRPS9; RPS16		0.602235	0.00136207	1	0.517	0.322	-12.0035	http://ghost.zool.kyoto-u.ac.jp/cgi-bin/fordetailkh21.cgi?name=KH.S406.5;source=kh2013
Cirobu.g00002608	KH.C11.86	PTK7	HMCN1; NTRK2; PTK7		0.602093	0.000230069	0.690206	0.367	0.136	0.406931	http://ghost.zool.kyoto-u.ac.jp/cgi-bin/fordetailkh21.cgi?name=KH.C11.86;source=kh2013
Cirobu.g00004321	KH.C2.15	KH2013:KH.C2.15	EXOSC1; EXOSC2		0.598551	0.000444926	1	0.583	0.254	-1.87852	http://ghost.zool.kyoto-u.ac.jp/cgi-bin/fordetailkh21.cgi?name=KH.C2.15;source=kh2013
Cirobu.g00007385	KH.C5.495	KH2013:KH.C5.495_PTPRA	PTPRA; PTPRE; PTPRF		0.591016	0.000544432	1	0.617	0.339	-8.32164	http://ghost.zool.kyoto-u.ac.jp/cgi-bin/fordetailkh21.cgi?name=KH.C5.495;source=kh2013
Cirobu.g00010855	KH.L119.19	KH2013:KH.L119.19_TUB1/3	TUBA3C; TUBA3D; TUBA4A		0.587533	0.00162028	1	0.517	0.339	-2.54555	http://ghost.zool.kyoto-u.ac.jp/cgi-bin/fordetailkh21.cgi?name=KH.L119.19;source=kh2013
Cirobu.g00006880	KH.C4.76	LINS	LINS1		0.584525	0.000616558	1	0.583	0.339	-39.2985	http://ghost.zool.kyoto-u.ac.jp/cgi-bin/fordetailkh21.cgi?name=KH.C4.76;source=kh2013
Cirobu.g00004582	KH.C2.39	UTP11L	UTP11		0.583519	0.00185694	1	0.6	0.322	-10.9593	http://ghost.zool.kyoto-u.ac.jp/cgi-bin/fordetailkh21.cgi?name=KH.C2.39;source=kh2013
Cirobu.g00005027	KH.C2.797	KH2013:KH.C2.797	KH.C2.797		0.569595	0.00714199	1	0.583	0.322	-2.64052	http://ghost.zool.kyoto-u.ac.jp/cgi-bin/fordetailkh21.cgi?name=KH.C2.797;source=kh2013
Cirobu.g00008772	KH.C8.163	MKNK1/2	DCLK3; MKNK1; MKNK2		0.569097	0.00100904	1	0.533	0.373	-25.1918	http://ghost.zool.kyoto-u.ac.jp/cgi-bin/fordetailkh21.cgi?name=KH.C8.163;source=kh2013
Cirobu.g00003413	KH.C13.193	Ci-Noto13	KH.C13.193		0.567444	9.04628e-05	0.271388	0.583	0.288	0.306717	http://ghost.zool.kyoto-u.ac.jp/cgi-bin/fordetailkh21.cgi?name=KH.C13.193;source=kh2013
Cirobu.g00013750	KH.S1251.1	KH2013:KH.S1251.1	HPRT1; PRTFDC1		0.566765	0.000936148	1	0.517	0.356	-5.60975	http://ghost.zool.kyoto-u.ac.jp/cgi-bin/fordetailkh21.cgi?name=KH.S1251.1;source=kh2013
Cirobu.g00005499	KH.C3.327	CTDP1	CTDP1; CTDSPL2		0.562112	0.00337349	1	0.633	0.39	-1.68764	http://ghost.zool.kyoto-u.ac.jp/cgi-bin/fordetailkh21.cgi?name=KH.C3.327;source=kh2013
Cirobu.g00003586	KH.C14.173	KH2013:KH.C14.173	KH.C14.173		0.557154	0.00260302	1	0.467	0.322	0.540256	http://ghost.zool.kyoto-u.ac.jp/cgi-bin/fordetailkh21.cgi?name=KH.C14.173;source=kh2013
Cirobu.g00000558	KH.C1.329	RAN	RAB10; RAB7A; RAN		0.555404	0.000286023	0.85807	0.567	0.305	-11.5839	http://ghost.zool.kyoto-u.ac.jp/cgi-bin/fordetailkh21.cgi?name=KH.C1.329;source=kh2013
Cirobu.g00000593	KH.C1.360	KH2013:KH.C1.360	KH.C1.360		0.555106	5.00099e-05	0.15003	0.65	0.356	-38.5171	http://ghost.zool.kyoto-u.ac.jp/cgi-bin/fordetailkh21.cgi?name=KH.C1.360;source=kh2013
Cirobu.g00014662	KH.S545.8	CISD1/2	CISD1; CISD2; CISD3		0.552925	9.66318e-05	0.289895	0.617	0.254	-0.705992	http://ghost.zool.kyoto-u.ac.jp/cgi-bin/fordetailkh21.cgi?name=KH.S545.8;source=kh2013
Cirobu.g00008823	KH.C8.209	RPS28	RPS28		0.546904	0.000232182	0.696545	0.567	0.339	-29.5278	http://ghost.zool.kyoto-u.ac.jp/cgi-bin/fordetailkh21.cgi?name=KH.C8.209;source=kh2013
Cirobu.g00008741	KH.C8.135	GCNT1/3	GCNT1; GCNT3; GCNT4		0.543995	0.000149085	0.447256	0.6	0.305	-4.45028	http://ghost.zool.kyoto-u.ac.jp/cgi-bin/fordetailkh21.cgi?name=KH.C8.135;source=kh2013
Cirobu.g00010766	KH.L116.36	NVL	NVL; SPATA5; VCP		0.531157	0.00102903	1	0.533	0.237	-1.86795	http://ghost.zool.kyoto-u.ac.jp/cgi-bin/fordetailkh21.cgi?name=KH.L116.36;source=kh2013
Cirobu.g00013123	KH.L81.1	SET	SET; SETSIP; TSPYL2		0.529461	0.00010796	0.32388	0.633	0.373	-13.6965	http://ghost.zool.kyoto-u.ac.jp/cgi-bin/fordetailkh21.cgi?name=KH.L81.1;source=kh2013
Cirobu.g00002931	KH.C12.380	AGPAT3/4	AGPAT3; AGPAT4; AGPAT5		0.527925	0.00281322	1	0.567	0.356	0.716066	http://ghost.zool.kyoto-u.ac.jp/cgi-bin/fordetailkh21.cgi?name=KH.C12.380;source=kh2013
Cirobu.g00004437	KH.C2.257	RPS26	RPS26		0.521093	0.00521854	1	0.533	0.373	-32.3932	http://ghost.zool.kyoto-u.ac.jp/cgi-bin/fordetailkh21.cgi?name=KH.C2.257;source=kh2013
Cirobu.g00000168	KH.C1.115	RPS29	RPS29		0.517183	0.00634653	1	0.55	0.39	-55.3853	http://ghost.zool.kyoto-u.ac.jp/cgi-bin/fordetailkh21.cgi?name=KH.C1.115;source=kh2013
Cirobu.g00012436	KH.L37.7	MRTO4	MRTO4		0.515751	0.000991479	1	0.533	0.305	-18.3147	http://ghost.zool.kyoto-u.ac.jp/cgi-bin/fordetailkh21.cgi?name=KH.L37.7;source=kh2013
Cirobu.g00010218	KH.C9.650	KH2013:KH.C9.650_SULT1ST1/2/3/4	SULT1B1; SULT1C2; SULT1C3		0.515062	0.0055618	1	0.55	0.271	-18.8066	http://ghost.zool.kyoto-u.ac.jp/cgi-bin/fordetailkh21.cgi?name=KH.C9.650;source=kh2013
Cirobu.g00014517	KH.S435.3	NDUFA5	NDUFA5		0.510932	0.003428	1	0.567	0.407	-3.64828	http://ghost.zool.kyoto-u.ac.jp/cgi-bin/fordetailkh21.cgi?name=KH.S435.3;source=kh2013
Cirobu.g00001468	KH.C10.260	NCAM1/2	HMCN1; NCAM1; NCAM2		0.510885	0.000180268	0.540803	0.4	0.203	0.315176	http://ghost.zool.kyoto-u.ac.jp/cgi-bin/fordetailkh21.cgi?name=KH.C10.260;source=kh2013
Cirobu.g00003429	KH.C13.29	RPS5	MRPS7; RPS5		0.508549	0.000170748	0.512245	0.617	0.356	-71.8691	http://ghost.zool.kyoto-u.ac.jp/cgi-bin/fordetailkh21.cgi?name=KH.C13.29;source=kh2013
Cirobu.g00001718	KH.C10.494	TMX2	TMX2; TMX2-CTNND1; TMX3		0.50547	0.000572731	1	0.617	0.339	-7.74653	http://ghost.zool.kyoto-u.ac.jp/cgi-bin/fordetailkh21.cgi?name=KH.C10.494;source=kh2013
Cirobu.g00008396	KH.C7.54	CG14073	ANKRD11; BCOR; BCORL1		0.50281	0.00715533	1	0.567	0.288	0.985837	http://ghost.zool.kyoto-u.ac.jp/cgi-bin/fordetailkh21.cgi?name=KH.C7.54;source=kh2013
Cirobu.g00010206	KH.C9.64	NHP2L1	NHP2; RPL7A; SNU13		0.502267	0.000631044	1	0.683	0.39	-29.7142	http://ghost.zool.kyoto-u.ac.jp/cgi-bin/fordetailkh21.cgi?name=KH.C9.64;source=kh2013
Cirobu.g00007520	KH.C5.616	KH2013:KH.C5.616_CYP-33C1/11/12/3/4/5/6/7/8	CYP2C8; CYP2F1; CYP2J2		0.498324	0.00298446	1	0.567	0.339	-18.4935	http://ghost.zool.kyoto-u.ac.jp/cgi-bin/fordetailkh21.cgi?name=KH.C5.616;source=kh2013
Cirobu.g00000354	KH.C1.145	DKC1	DKC1; TRUB1		0.498067	0.000167857	0.503572	0.667	0.339	-16.2307	http://ghost.zool.kyoto-u.ac.jp/cgi-bin/fordetailkh21.cgi?name=KH.C1.145;source=kh2013
Cirobu.g00000560	KH.C1.330	SI:DKEY-79F11.5	37500		0.498058	0.000773704	1	0.567	0.339	-9.24101	http://ghost.zool.kyoto-u.ac.jp/cgi-bin/fordetailkh21.cgi?name=KH.C1.330;source=kh2013
Cirobu.g00011591	KH.L154.5	KH2013:KH.L154.5_HIS-13/17/2/25/27/42/45/49/55/59/6/63/9	HIST2H3A; HIST2H3C; HIST2H3D		0.492779	0.000878308	1	0.633	0.373	-44.5862	http://ghost.zool.kyoto-u.ac.jp/cgi-bin/fordetailkh21.cgi?name=KH.L154.5;source=kh2013
Cirobu.g00004878	KH.C2.658	KH2013:KH.C2.658	KH.C2.658		0.49165	1.02608e-05	0.0307825	0.317	0.169	-501.372	http://ghost.zool.kyoto-u.ac.jp/cgi-bin/fordetailkh21.cgi?name=KH.C2.658;source=kh2013
Cirobu.g00005422	KH.C3.257	SPTBN1/2/4	SPTB; SPTBN1; SPTBN2		0.489706	0.00608223	1	0.517	0.356	0.590024	http://ghost.zool.kyoto-u.ac.jp/cgi-bin/fordetailkh21.cgi?name=KH.C3.257;source=kh2013
Cirobu.g00012548	KH.L40.23	RPS6	RPS6		0.486521	0.0013205	1	0.65	0.407	-10.1441	http://ghost.zool.kyoto-u.ac.jp/cgi-bin/fordetailkh21.cgi?name=KH.L40.23;source=kh2013
Cirobu.g00002163	KH.C11.339	RPLP2	RPLP2		0.48416	0.00396545	1	0.583	0.424	-26.2897	http://ghost.zool.kyoto-u.ac.jp/cgi-bin/fordetailkh21.cgi?name=KH.C11.339;source=kh2013
Cirobu.g00008956	KH.C8.332	KH2013:KH.C8.332_ECT2	KCNIP4		0.479405	0.000130947	0.39284	0.567	0.322	-25.4219	http://ghost.zool.kyoto-u.ac.jp/cgi-bin/fordetailkh21.cgi?name=KH.C8.332;source=kh2013
Cirobu.g00005185	KH.C2.94	KH2013:KH.C2.94	KH.C2.94		0.474922	0.00123063	1	0.417	0.153	-0.555032	http://ghost.zool.kyoto-u.ac.jp/cgi-bin/fordetailkh21.cgi?name=KH.C2.94;source=kh2013
Cirobu.g00011437	KH.L152.7	RPL23A	RPL23A		0.46907	0.000357876	1	0.617	0.356	-9.58384	http://ghost.zool.kyoto-u.ac.jp/cgi-bin/fordetailkh21.cgi?name=KH.L152.7;source=kh2013
Cirobu.g00014984	KH.S735.2	KH2013:KH.S735.2_EPN1/2	EPN1; EPN2; EPN3		0.464296	0.0015489	1	0.45	0.339	-7.73655	http://ghost.zool.kyoto-u.ac.jp/cgi-bin/fordetailkh21.cgi?name=KH.S735.2;source=kh2013
Cirobu.g00002087	KH.C11.268	RPS13	RPS13		0.462643	0.00565683	1	0.633	0.322	-35.187	http://ghost.zool.kyoto-u.ac.jp/cgi-bin/fordetailkh21.cgi?name=KH.C11.268;source=kh2013
Cirobu.g00004512	KH.C2.324	NUP49/54/57	NUP54; NUP98		0.453226	0.00884808	1	0.35	0.237	0.554621	http://ghost.zool.kyoto-u.ac.jp/cgi-bin/fordetailkh21.cgi?name=KH.C2.324;source=kh2013
Cirobu.g00002973	KH.C12.419	KH2013:KH.C12.419_TSPAN4/9	CD53; TSPAN11; TSPAN9		0.444964	0.00390093	1	0.533	0.39	-11.9066	http://ghost.zool.kyoto-u.ac.jp/cgi-bin/fordetailkh21.cgi?name=KH.C12.419;source=kh2013
Cirobu.g00000985	KH.C1.719	KH2013:KH.C1.719_QDR1/2/3	SLC22A1; SLC22A4; SLC22A5		0.444907	0.00288748	1	0.267	0.068	-1.00022	http://ghost.zool.kyoto-u.ac.jp/cgi-bin/fordetailkh21.cgi?name=KH.C1.719;source=kh2013
Cirobu.g00009741	KH.C9.215	AKAP17A	AKAP17A		0.440619	0.000589015	1	0.45	0.271	-1.6611	http://ghost.zool.kyoto-u.ac.jp/cgi-bin/fordetailkh21.cgi?name=KH.C9.215;source=kh2013
Cirobu.g00009010	KH.C8.382	WDR83OS	AC010422.5; WDR83OS		0.43993	0.00312092	1	0.6	0.288	-15.66	http://ghost.zool.kyoto-u.ac.jp/cgi-bin/fordetailkh21.cgi?name=KH.C8.382;source=kh2013
Cirobu.g00013016	KH.L71.18	RAB11B	RAB11A; RAB11B; RAB4A		0.439138	0.00300479	1	0.467	0.254	-5.36976	http://ghost.zool.kyoto-u.ac.jp/cgi-bin/fordetailkh21.cgi?name=KH.L71.18;source=kh2013
Cirobu.g00014888	KH.S663.1	ERH	ERH		0.427355	0.00222034	1	0.55	0.305	-25.3935	http://ghost.zool.kyoto-u.ac.jp/cgi-bin/fordetailkh21.cgi?name=KH.S663.1;source=kh2013
Cirobu.g00007967	KH.C7.146	TERF1	TERF1; TERF2		0.423913	9.28819e-05	0.278646	0.367	0.186	0.457658	http://ghost.zool.kyoto-u.ac.jp/cgi-bin/fordetailkh21.cgi?name=KH.C7.146;source=kh2013
Cirobu.g00003619	KH.C14.203	PTDSS2	PTDSS1; PTDSS2		0.42141	0.000454497	1	0.467	0.237	0.460682	http://ghost.zool.kyoto-u.ac.jp/cgi-bin/fordetailkh21.cgi?name=KH.C14.203;source=kh2013
Cirobu.g00010636	KH.L108.40	PRMT7	PRMT6; PRMT7; PRMT9		0.41434	0.00118563	1	0.433	0.373	-0.704594	http://ghost.zool.kyoto-u.ac.jp/cgi-bin/fordetailkh21.cgi?name=KH.L108.40;source=kh2013
Cirobu.g00004510	KH.C2.322	VHA-1/2/3	AC093525.1; ATP6V0B; ATP6V0C		0.410919	0.00628869	1	0.617	0.39	-31.2605	http://ghost.zool.kyoto-u.ac.jp/cgi-bin/fordetailkh21.cgi?name=KH.C2.322;source=kh2013
Cirobu.g00014671	KH.S546.7	ACOT10/9	ACOT11; ACOT7; ACOT9		0.40889	0.00956434	1	0.483	0.305	0.834158	http://ghost.zool.kyoto-u.ac.jp/cgi-bin/fordetailkh21.cgi?name=KH.S546.7;source=kh2013
Cirobu.g00004611	KH.C2.415	NDUFS3	NDUFS3		0.408719	0.00675356	1	0.517	0.373	-10.5086	http://ghost.zool.kyoto-u.ac.jp/cgi-bin/fordetailkh21.cgi?name=KH.C2.415;source=kh2013
Cirobu.g00008930	KH.C8.308	RPS20	RPS20		0.405759	0.00331425	1	0.617	0.424	-29.2156	http://ghost.zool.kyoto-u.ac.jp/cgi-bin/fordetailkh21.cgi?name=KH.C8.308;source=kh2013
Cirobu.g00008779	KH.C8.17	DIRAS1/2	DIRAS1; DIRAS2; RAP1B		0.388073	0.00106993	1	0.3	0.305	-3.19847	http://ghost.zool.kyoto-u.ac.jp/cgi-bin/fordetailkh21.cgi?name=KH.C8.17;source=kh2013
Cirobu.g00007853	KH.C6.40	KH2013:KH.C6.40_ANKAR	ANKAR; ARMC4; KPNA7		0.380343	9.25166e-06	0.027755	0.267	0.153	0.264243	http://ghost.zool.kyoto-u.ac.jp/cgi-bin/fordetailkh21.cgi?name=KH.C6.40;source=kh2013
Cirobu.g00003475	KH.C13.72	XRCC6	XRCC6		0.367302	0.00168028	1	0.433	0.288	1.69015	http://ghost.zool.kyoto-u.ac.jp/cgi-bin/fordetailkh21.cgi?name=KH.C13.72;source=kh2013
Cirobu.g00012304	KH.L30.4	KH2013:KH.L30.4_METTL24	METTL24		0.364069	0.00143763	1	0.4	0.305	0.367339	http://ghost.zool.kyoto-u.ac.jp/cgi-bin/fordetailkh21.cgi?name=KH.L30.4;source=kh2013
Cirobu.g00002669	KH.C12.142	SNZ1/2/3	KH.C12.142		0.348598	0.00548036	1	0.55	0.322	-9.64616	http://ghost.zool.kyoto-u.ac.jp/cgi-bin/fordetailkh21.cgi?name=KH.C12.142;source=kh2013
Cirobu.g00008881	KH.C8.261	MOCS3	MOCS3; UBA2; UBA6		0.348082	0.00108878	1	0.333	0.254	0.343361	http://ghost.zool.kyoto-u.ac.jp/cgi-bin/fordetailkh21.cgi?name=KH.C8.261;source=kh2013
Cirobu.g00009930	KH.C9.39	GAPVD1	GAPVD1; RABGEF1; RIN3		0.34632	3.33643e-05	0.100093	0.333	0.186	0.269413	http://ghost.zool.kyoto-u.ac.jp/cgi-bin/fordetailkh21.cgi?name=KH.C9.39;source=kh2013
Cirobu.g00005470	KH.C3.30	SRCAP	AC106886.5; EP400; SRCAP		0.332659	0.00676634	1	0.583	0.39	-7.61716	http://ghost.zool.kyoto-u.ac.jp/cgi-bin/fordetailkh21.cgi?name=KH.C3.30;source=kh2013
Cirobu.g00011922	KH.L18.117	ACP6	ACP2; ACP4; ACP6		0.330606	0.0048024	1	0.217	0.085	-8.93071	http://ghost.zool.kyoto-u.ac.jp/cgi-bin/fordetailkh21.cgi?name=KH.L18.117;source=kh2013
Cirobu.g00001350	KH.C10.150	KH2013:KH.C10.150	PAX3; PAX6; PAX7		0.327861	0.00888807	1	0.583	0.356	-1.68249	http://ghost.zool.kyoto-u.ac.jp/cgi-bin/fordetailkh21.cgi?name=KH.C10.150;source=kh2013
Cirobu.g00004853	KH.C2.634	KH2013:KH.C2.634_ASPA	ACY3; ASPA		0.327081	0.00912412	1	0.283	0.186	-0.538653	http://ghost.zool.kyoto-u.ac.jp/cgi-bin/fordetailkh21.cgi?name=KH.C2.634;source=kh2013
Cirobu.g00005105	KH.C2.867	KH2013:KH.C2.867	KH.C2.867		0.325668	0.00032303	0.96909	0.283	0.237	-0.5061	http://ghost.zool.kyoto-u.ac.jp/cgi-bin/fordetailkh21.cgi?name=KH.C2.867;source=kh2013
Cirobu.g00005299	KH.C3.143	PMM2	PMM1; PMM2		0.306515	0.00837357	1	0.6	0.322	-84.8303	http://ghost.zool.kyoto-u.ac.jp/cgi-bin/fordetailkh21.cgi?name=KH.C3.143;source=kh2013
Cirobu.g00000905	KH.C1.647	CWC27	CWC27; PPIL1; PPIL3		0.303517	0.0043042	1	0.367	0.356	-0.416478	http://ghost.zool.kyoto-u.ac.jp/cgi-bin/fordetailkh21.cgi?name=KH.C1.647;source=kh2013
Cirobu.g00007584	KH.C5.73	UBXN4	UBXN4		0.302665	0.00189249	1	0.35	0.305	0.408466	http://ghost.zool.kyoto-u.ac.jp/cgi-bin/fordetailkh21.cgi?name=KH.C5.73;source=kh2013
Cirobu.g00004469	KH.C2.286	GGT7	GGT1; GGT2; GGT7		0.296209	0.00817518	1	0.3	0.305	-9.00885	http://ghost.zool.kyoto-u.ac.jp/cgi-bin/fordetailkh21.cgi?name=KH.C2.286;source=kh2013
Cirobu.g00009632	KH.C9.117	C10ORF76	C10orf76		0.293666	0.00230238	1	0.417	0.322	0.374777	http://ghost.zool.kyoto-u.ac.jp/cgi-bin/fordetailkh21.cgi?name=KH.C9.117;source=kh2013
Cirobu.g00012417	KH.L37.52	KH2013:KH.L37.52_BHMT/2	BHMT; BHMT2; MTR		0.291397	0.0034548	1	0.267	0.169	0.293541	http://ghost.zool.kyoto-u.ac.jp/cgi-bin/fordetailkh21.cgi?name=KH.L37.52;source=kh2013
Cirobu.g00010268	KH.C9.697	CTNNAL1	CTNNA1; CTNNA2; CTNNAL1		0.283671	0.00141243	1	0.25	0.153	-0.721487	http://ghost.zool.kyoto-u.ac.jp/cgi-bin/fordetailkh21.cgi?name=KH.C9.697;source=kh2013
Cirobu.g00013320	KH.L95.14	DOT6	KH.L95.14		0.266118	0.0029918	1	0.233	0.186	-2.49423	http://ghost.zool.kyoto-u.ac.jp/cgi-bin/fordetailkh21.cgi?name=KH.L95.14;source=kh2013
Cirobu.g00001910	KH.C11.105	AKR1/2	ANK3; ZDHHC13; ZDHHC17		0.25409	0.00427578	1	0.317	0.271	0.48752	http://ghost.zool.kyoto-u.ac.jp/cgi-bin/fordetailkh21.cgi?name=KH.C11.105;source=kh2013
Cirobu.g00008988	KH.C8.362	EXOC6	EXOC6; EXOC6B		-0.335125	0.00898943	1	0.317	0.508	0.57596	http://ghost.zool.kyoto-u.ac.jp/cgi-bin/fordetailkh21.cgi?name=KH.C8.362;source=kh2013
Cirobu.g00000018	KH.C1.1013	KH2013:KH.C1.1013	KH.C1.1013		-0.34298	0.00407373	1	0.3	0.593	-36.5283	http://ghost.zool.kyoto-u.ac.jp/cgi-bin/fordetailkh21.cgi?name=KH.C1.1013;source=kh2013
Cirobu.g00009508	KH.C8.835	KH2013:KH.C8.835	KH.C8.835		-0.361395	0.00148095	1	0.3	0.593	-1.71709	http://ghost.zool.kyoto-u.ac.jp/cgi-bin/fordetailkh21.cgi?name=KH.C8.835;source=kh2013
Cirobu.g00011287	KH.L146.6	TTC1	DNAJC7; TOMM34; TTC1		-0.363865	0.00369831	1	0.35	0.576	-1.51183	http://ghost.zool.kyoto-u.ac.jp/cgi-bin/fordetailkh21.cgi?name=KH.L146.6;source=kh2013
Cirobu.g00001717	KH.C10.493	KH2013:KH.C10.493	KH.C10.493		-0.407849	8.80709e-05	0.264213	0.25	0.593	-26.847	http://ghost.zool.kyoto-u.ac.jp/cgi-bin/fordetailkh21.cgi?name=KH.C10.493;source=kh2013
Cirobu.g00009933	KH.C9.392	ORMDL/1/2/3	ORMDL1; ORMDL2; ORMDL3		-0.444639	0.00732925	1	0.35	0.542	-8.73779	http://ghost.zool.kyoto-u.ac.jp/cgi-bin/fordetailkh21.cgi?name=KH.C9.392;source=kh2013
Cirobu.g00011305	KH.L147.26	HGS	ANKFY1; HGS; ZFYVE28		-0.455096	0.00792902	1	0.417	0.559	0.596242	http://ghost.zool.kyoto-u.ac.jp/cgi-bin/fordetailkh21.cgi?name=KH.L147.26;source=kh2013
Cirobu.g00005251	KH.C3.10	CENPE	CENPE; KIF3A; KIF3B		-0.478508	0.00361007	1	0.3	0.576	-4.9356	http://ghost.zool.kyoto-u.ac.jp/cgi-bin/fordetailkh21.cgi?name=KH.C3.10;source=kh2013
Cirobu.g00011200	KH.L141.45	CDH-4	KH.L141.45		-0.485495	0.00104794	1	0.367	0.678	-490.528	http://ghost.zool.kyoto-u.ac.jp/cgi-bin/fordetailkh21.cgi?name=KH.L141.45;source=kh2013
Cirobu.g00002627	KH.C12.103	LMNB1/2	LMNA; LMNB1; LMNB2		-0.493229	0.00449099	1	0.35	0.559	-11.8466	http://ghost.zool.kyoto-u.ac.jp/cgi-bin/fordetailkh21.cgi?name=KH.C12.103;source=kh2013
Cirobu.g00002318	KH.C11.483	NDRG1/2/3/4	NDRG1; NDRG3; NDRG4		-0.505714	0.000119973	0.35992	0.333	0.661	-12.2593	http://ghost.zool.kyoto-u.ac.jp/cgi-bin/fordetailkh21.cgi?name=KH.C11.483;source=kh2013
Cirobu.g00006873	KH.C4.753	SH3BGR	SH3BGRL; SH3BGRL2; SH3BGRL3		-0.516386	0.00455445	1	0.333	0.61	-2.57582	http://ghost.zool.kyoto-u.ac.jp/cgi-bin/fordetailkh21.cgi?name=KH.C4.753;source=kh2013
Cirobu.g00004926	KH.C2.702	ARHGAP1/8	ARHGAP1; ARHGAP8; PRR5-ARHGAP8		-0.523291	0.00185767	1	0.217	0.627	0.849633	http://ghost.zool.kyoto-u.ac.jp/cgi-bin/fordetailkh21.cgi?name=KH.C2.702;source=kh2013
Cirobu.g00014564	KH.S483.2	CDC6	CDC6; ORC1; ORC4		-0.524161	3.27431e-05	0.0982293	0.3	0.661	-40.8781	http://ghost.zool.kyoto-u.ac.jp/cgi-bin/fordetailkh21.cgi?name=KH.S483.2;source=kh2013
Cirobu.g00000973	KH.C1.708	PPM1G	PPM1A; PPM1G; PPM1L		-0.571584	0.00185819	1	0.417	0.542	-0.360095	http://ghost.zool.kyoto-u.ac.jp/cgi-bin/fordetailkh21.cgi?name=KH.C1.708;source=kh2013
Cirobu.g00013998	KH.S164.20	KH2013:KH.S164.20_HSP67BB	TSTD1		-0.579023	0.00106914	1	0.217	0.475	0.349127	http://ghost.zool.kyoto-u.ac.jp/cgi-bin/fordetailkh21.cgi?name=KH.S164.20;source=kh2013
Cirobu.g00003454	KH.C13.52	CRB/1	CRB1; CRB2; NOTCH2		-0.587001	0.0098639	1	0.233	0.525	0.821327	http://ghost.zool.kyoto-u.ac.jp/cgi-bin/fordetailkh21.cgi?name=KH.C13.52;source=kh2013
Cirobu.g00008751	KH.C8.144	AHCYL1/2	AHCY; AHCYL1; AHCYL2		-0.603889	0.000465236	1	0.3	0.593	-13.9205	http://ghost.zool.kyoto-u.ac.jp/cgi-bin/fordetailkh21.cgi?name=KH.C8.144;source=kh2013
Cirobu.g00010993	KH.L13.24	FOXN2/3	FOXN1; FOXN2; FOXN3		-0.665751	0.000707614	1	0.267	0.559	-16.4077	http://ghost.zool.kyoto-u.ac.jp/cgi-bin/fordetailkh21.cgi?name=KH.L13.24;source=kh2013
Cirobu.g00013990	KH.S164.13	KH2013:KH.S164.13_FUT3/4/5/6/7/9	FUT5; FUT6; FUT7		-0.706382	8.07328e-05	0.242198	0.35	0.593	-26.1888	http://ghost.zool.kyoto-u.ac.jp/cgi-bin/fordetailkh21.cgi?name=KH.S164.13;source=kh2013
Cirobu.g00009697	KH.C9.176	NOTCH1/2/3	NOTCH1; NOTCH2; NOTCH3		-0.717073	2.29303e-05	0.068791	0.317	0.644	2.09033	http://ghost.zool.kyoto-u.ac.jp/cgi-bin/fordetailkh21.cgi?name=KH.C9.176;source=kh2013
Cirobu.g00014863	KH.S643.6	KH2013:KH.S643.6_CDKN1B	CDKN1B; CDKN1C		-0.740461	0.00110632	1	0.233	0.525	-23.0005	http://ghost.zool.kyoto-u.ac.jp/cgi-bin/fordetailkh21.cgi?name=KH.S643.6;source=kh2013
Cirobu.g00006652	KH.C4.551	EHBP1	EHBP1; EHBP1L1; MICAL3		-0.748373	0.00238319	1	0.167	0.559	0.619714	http://ghost.zool.kyoto-u.ac.jp/cgi-bin/fordetailkh21.cgi?name=KH.C4.551;source=kh2013
Cirobu.g00005624	KH.C3.443	ZFHX2/3/4	ZFHX2; ZFHX3; ZFHX4		-0.750132	0.000239858	0.719574	0.217	0.61	-3.61553	http://ghost.zool.kyoto-u.ac.jp/cgi-bin/fordetailkh21.cgi?name=KH.C3.443;source=kh2013
Cirobu.g00014983	KH.S735.1	KH2013:KH.S735.1_CENPF	KH.S735.1		-0.780061	8.31062e-06	0.0249319	0.3	0.627	2.70911	http://ghost.zool.kyoto-u.ac.jp/cgi-bin/fordetailkh21.cgi?name=KH.S735.1;source=kh2013
Cirobu.g00011749	KH.L170.14	KH2013:KH.L170.14_SLC35G1	SLC35G1; SLC35G2		-0.784378	0.000122725	0.368174	0.333	0.559	-43.0763	http://ghost.zool.kyoto-u.ac.jp/cgi-bin/fordetailkh21.cgi?name=KH.L170.14;source=kh2013
Cirobu.g00007557	KH.C5.65	CDK16/17/18	CDK16; CDK17; CDK18		-0.786535	8.85018e-06	0.0265505	0.267	0.627	1.03215	http://ghost.zool.kyoto-u.ac.jp/cgi-bin/fordetailkh21.cgi?name=KH.C5.65;source=kh2013
Cirobu.g00006648	KH.C4.548	SPTSSA	SPTSSA		-0.80447	3.20324e-07	0.000960971	0.283	0.729	-20.4922	http://ghost.zool.kyoto-u.ac.jp/cgi-bin/fordetailkh21.cgi?name=KH.C4.548;source=kh2013
Cirobu.g00014598	KH.S498.1	CCNE1	CCNA2; CCNE1; CCNE2		-0.819065	1.52688e-07	0.000458064	0.283	0.661	-16.9432	http://ghost.zool.kyoto-u.ac.jp/cgi-bin/fordetailkh21.cgi?name=KH.S498.1;source=kh2013
Cirobu.g00006442	KH.C4.358	KH2013:KH.C4.358_THBS1/2	THBS1; THBS2; THBS4		-0.840333	0.00566025	1	0.033	0.305	0.5505	http://ghost.zool.kyoto-u.ac.jp/cgi-bin/fordetailkh21.cgi?name=KH.C4.358;source=kh2013
Cirobu.g00013561	KH.S1066.3	KH2013:KH.S1066.3_PTP1	PTPRJ; PTPRO; PTPRQ		-0.868117	0.000227681	0.683042	0.1	0.593	-7.50859	http://ghost.zool.kyoto-u.ac.jp/cgi-bin/fordetailkh21.cgi?name=KH.S1066.3;source=kh2013
Cirobu.g00009775	KH.C9.247	KH2013:KH.C9.247_BX119910.1/10/11/12/13/14/16/2/3/4/5/6/7/8/9	PCDH12; PCDH18; PCDH19		-0.889605	4.09447e-05	0.122834	0.217	0.593	-12.6094	http://ghost.zool.kyoto-u.ac.jp/cgi-bin/fordetailkh21.cgi?name=KH.C9.247;source=kh2013
Cirobu.g00008450	KH.C7.59	KH2013:KH.C7.59	KH.C7.59		-0.890611	1.47321e-07	0.000441962	0.267	0.678	-0.620528	http://ghost.zool.kyoto-u.ac.jp/cgi-bin/fordetailkh21.cgi?name=KH.C7.59;source=kh2013
Cirobu.g00006346	KH.C4.27	KH2013:KH.C4.27_TMEM47	EMP1; PERP; TMEM47		-0.892203	0.00373259	1	0.067	0.508	-0.317595	http://ghost.zool.kyoto-u.ac.jp/cgi-bin/fordetailkh21.cgi?name=KH.C4.27;source=kh2013
Cirobu.g00007416	KH.C5.522	KH2013:KH.C5.522_SLC6A13	SLC6A11; SLC6A12; SLC6A13		-0.905442	5.57211e-07	0.00167163	0.2	0.644	-2.73791	http://ghost.zool.kyoto-u.ac.jp/cgi-bin/fordetailkh21.cgi?name=KH.C5.522;source=kh2013
Cirobu.g00010819	KH.L116.85	KH2013:KH.L116.85_TUBB4B	TUBB; TUBB2B; TUBB4B		-0.945492	2.15212e-09	6.45637e-06	0.25	0.763	-53.5838	http://ghost.zool.kyoto-u.ac.jp/cgi-bin/fordetailkh21.cgi?name=KH.L116.85;source=kh2013
Cirobu.g00003280	KH.C12.72	NTN1/2/3/5	LAMC1; NTN1; NTN3		-0.947459	0.000899673	1	0.25	0.542	-28.5335	http://ghost.zool.kyoto-u.ac.jp/cgi-bin/fordetailkh21.cgi?name=KH.C12.72;source=kh2013
Cirobu.g00007688	KH.C6.167	LRP2/8	LRP1B; LRP2; VLDLR		-0.958165	6.76086e-08	0.000202826	0.267	0.644	-6.29006	http://ghost.zool.kyoto-u.ac.jp/cgi-bin/fordetailkh21.cgi?name=KH.C6.167;source=kh2013
Cirobu.g00009844	KH.C9.310	ANKRD45	ANK2; ANK3; ANKRD45		-0.963826	5.69869e-06	0.0170961	0.167	0.712	-15.1928	http://ghost.zool.kyoto-u.ac.jp/cgi-bin/fordetailkh21.cgi?name=KH.C9.310;source=kh2013
Cirobu.g00010171	KH.C9.608	KH2013:KH.C9.608_PDE9A	PDE2A; PDE8A; PDE9A		-0.971466	0.00075848	1	0.067	0.576	-3.26622	http://ghost.zool.kyoto-u.ac.jp/cgi-bin/fordetailkh21.cgi?name=KH.C9.608;source=kh2013
Cirobu.g00008695	KH.C7.94	KH2013:KH.C7.94	KH.C7.94		-0.994608	0.000461505	1	0.133	0.576	3.18183	http://ghost.zool.kyoto-u.ac.jp/cgi-bin/fordetailkh21.cgi?name=KH.C7.94;source=kh2013
Cirobu.g00007788	KH.C6.26	KH2013:KH.C6.26_GJA4	GJA10; GJA4; GJB1		-0.999652	7.25477e-11	2.17643e-07	0.25	0.797	-56.5353	http://ghost.zool.kyoto-u.ac.jp/cgi-bin/fordetailkh21.cgi?name=KH.C6.26;source=kh2013
Cirobu.g00013710	KH.S1212.3	KH2013:KH.S1212.3	KH.S1212.3		-1.01135	3.14776e-08	9.44328e-05	0.083	0.576	0.818973	http://ghost.zool.kyoto-u.ac.jp/cgi-bin/fordetailkh21.cgi?name=KH.S1212.3;source=kh2013
Cirobu.g00001472	KH.C10.264	MSI1/2	HNRNPDL; MSI1; MSI2		-1.01803	2.70745e-05	0.0812236	0.083	0.61	-3.10725	http://ghost.zool.kyoto-u.ac.jp/cgi-bin/fordetailkh21.cgi?name=KH.C10.264;source=kh2013
Cirobu.g00005024	KH.C2.794	KH2013:KH.C2.794	KH.C2.794		-1.07443	2.34979e-07	0.000704938	0.117	0.661	-4.2981	http://ghost.zool.kyoto-u.ac.jp/cgi-bin/fordetailkh21.cgi?name=KH.C2.794;source=kh2013
Cirobu.g00012816	KH.L57.28	KH2013:KH.L57.28_RGR	NPBWR1; RGR; RRH		-1.08771	1.15112e-11	3.45335e-08	0.283	0.78	-27.5977	http://ghost.zool.kyoto-u.ac.jp/cgi-bin/fordetailkh21.cgi?name=KH.L57.28;source=kh2013
Cirobu.g00002666	KH.C12.14	CDH10/11/12/18/19/20/22/24/5/6/7/8/9	CDH18; CDH7; CDH8		-1.08891	1.09185e-09	3.27555e-06	0.217	0.712	-1.74611	http://ghost.zool.kyoto-u.ac.jp/cgi-bin/fordetailkh21.cgi?name=KH.C12.14;source=kh2013
Cirobu.g00015266	KH.S982.4	GPR37	EDNRA; GPR39		-1.09615	1.66125e-08	4.98374e-05	0.183	0.627	1.84695	http://ghost.zool.kyoto-u.ac.jp/cgi-bin/fordetailkh21.cgi?name=KH.S982.4;source=kh2013
Cirobu.g00000299	KH.C1.127	LRRN1/2/3	LRRN1; LRRN2; LRRN3		-1.09771	1.01603e-10	3.04809e-07	0.183	0.763	-7.2912	http://ghost.zool.kyoto-u.ac.jp/cgi-bin/fordetailkh21.cgi?name=KH.C1.127;source=kh2013
Cirobu.g00004529	KH.C2.34	MAPK8IP3	ARHGEF10L; MAPK8IP3; SPAG9		-1.11512	4.15881e-08	0.000124764	0.167	0.661	1.65738	http://ghost.zool.kyoto-u.ac.jp/cgi-bin/fordetailkh21.cgi?name=KH.C2.34;source=kh2013
Cirobu.g00003714	KH.C14.290	KH2013:KH.C14.290_GBE1	GBE1		-1.12707	0.000154911	0.464733	0	0.542	2.62162	http://ghost.zool.kyoto-u.ac.jp/cgi-bin/fordetailkh21.cgi?name=KH.C14.290;source=kh2013
Cirobu.g00011744	KH.L170.10	RGMB	HFE2; RGMA; RGMB		-1.1425	4.75542e-06	0.0142663	0.133	0.593	1.20985	http://ghost.zool.kyoto-u.ac.jp/cgi-bin/fordetailkh21.cgi?name=KH.L170.10;source=kh2013
Cirobu.g00005430	KH.C3.264	KH2013:KH.C3.264_GPA33	CADM1; CADM3; GPA33		-1.14707	1.0785e-08	3.2355e-05	0.133	0.661	1.26054	http://ghost.zool.kyoto-u.ac.jp/cgi-bin/fordetailkh21.cgi?name=KH.C3.264;source=kh2013
Cirobu.g00010561	KH.L104.3	KH2013:KH.L104.3_GBP1/2/3/4/5/6/7	ATL1; ATL2; ATL3		-1.16556	0.000674097	1	0.033	0.492	-9.48457	http://ghost.zool.kyoto-u.ac.jp/cgi-bin/fordetailkh21.cgi?name=KH.L104.3;source=kh2013
Cirobu.g00007752	KH.C6.226	FILIP1	CTTNBP2NL; FILIP1; FILIP1L		-1.20443	1.59474e-07	0.000478423	0.083	0.627	-5.67192	http://ghost.zool.kyoto-u.ac.jp/cgi-bin/fordetailkh21.cgi?name=KH.C6.226;source=kh2013
Cirobu.g00010403	KH.C9.818	KH2013:KH.C9.818	KH.C9.818		-1.24325	1.04566e-08	3.13699e-05	0.183	0.729	-21.6836	http://ghost.zool.kyoto-u.ac.jp/cgi-bin/fordetailkh21.cgi?name=KH.C9.818;source=kh2013
Cirobu.g00001907	KH.C11.102	PIWIL1/3/4	PIWIL1; PIWIL4		-1.29869	6.85726e-09	2.05718e-05	0.2	0.678	-11.2564	http://ghost.zool.kyoto-u.ac.jp/cgi-bin/fordetailkh21.cgi?name=KH.C11.102;source=kh2013
Cirobu.g00001049	KH.C1.777	ZEB1/2	ZEB1; ZEB2; ZNF22		-1.30221	1.83166e-11	5.49498e-08	0.1	0.78	-13.4466	http://ghost.zool.kyoto-u.ac.jp/cgi-bin/fordetailkh21.cgi?name=KH.C1.777;source=kh2013
Cirobu.g00004335	KH.C2.162	MAML1/2/3	MAML1; MAML3		-1.35929	9.53126e-13	2.85938e-09	0.2	0.763	5.3753	http://ghost.zool.kyoto-u.ac.jp/cgi-bin/fordetailkh21.cgi?name=KH.C2.162;source=kh2013
Cirobu.g00007961	KH.C7.140	KH2013:KH.C7.140	KH.C7.140		-1.39556	3.19569e-13	9.58708e-10	0.117	0.797	-581.535	http://ghost.zool.kyoto-u.ac.jp/cgi-bin/fordetailkh21.cgi?name=KH.C7.140;source=kh2013
Cirobu.g00009750	KH.C9.224	BCMO1	BCO1; BCO2; RPE65		-1.41099	1.13817e-15	3.4145e-12	0.2	0.864	-23.6671	http://ghost.zool.kyoto-u.ac.jp/cgi-bin/fordetailkh21.cgi?name=KH.C9.224;source=kh2013
Cirobu.g00006425	KH.C4.341	KH2013:KH.C4.341_FOXN1	FOXA2; FOXB1; FOXB2		-1.41154	6.72589e-11	2.01777e-07	0.033	0.695	6.00586	http://ghost.zool.kyoto-u.ac.jp/cgi-bin/fordetailkh21.cgi?name=KH.C4.341;source=kh2013
Cirobu.g00010093	KH.C9.538	2010317E24RIK	SAPCD2		-1.44095	1.24587e-12	3.73761e-09	0.033	0.78	0.94692	http://ghost.zool.kyoto-u.ac.jp/cgi-bin/fordetailkh21.cgi?name=KH.C9.538;source=kh2013
Cirobu.g00009570	KH.C8.892	KH2013:KH.C8.892_TUB1/3	TUBA1C; TUBA3C; TUBA3D		-1.51593	7.98295e-15	2.39489e-11	0.15	0.847	-179.532	http://ghost.zool.kyoto-u.ac.jp/cgi-bin/fordetailkh21.cgi?name=KH.C8.892;source=kh2013
Cirobu.g00009306	KH.C8.652	F1NM26_CHICK	BARX1; BARX2; BSX		-1.52398	7.96494e-08	0.000238948	0.033	0.559	-8.33784	http://ghost.zool.kyoto-u.ac.jp/cgi-bin/fordetailkh21.cgi?name=KH.C8.652;source=kh2013
Cirobu.g00010758	KH.L116.28	UGP/1/2	UAP1L1; UGP2		-1.5788	6.80052e-16	2.04016e-12	0.1	0.814	-7.66651	http://ghost.zool.kyoto-u.ac.jp/cgi-bin/fordetailkh21.cgi?name=KH.L116.28;source=kh2013
Cirobu.g00011829	KH.L170.89	KH2013:KH.L170.89_C2ORF89	TRABD2A; TRABD2B		-1.72989	4.21751e-15	1.26525e-11	0.017	0.797	-15.2033	http://ghost.zool.kyoto-u.ac.jp/cgi-bin/fordetailkh21.cgi?name=KH.L170.89;source=kh2013
Cirobu.g00013675	KH.S1163.2	KH2013:KH.S1163.2_GBE1	GBE1		-1.86809	4.64117e-14	1.39235e-10	0	0.814	22.0504	http://ghost.zool.kyoto-u.ac.jp/cgi-bin/fordetailkh21.cgi?name=KH.S1163.2;source=kh2013
Cirobu.g00002279	KH.C11.446	KH2013:KH.C11.446_GBE1	GBE1		-1.87037	3.48409e-20	1.04523e-16	0.083	0.932	29.3698	http://ghost.zool.kyoto-u.ac.jp/cgi-bin/fordetailkh21.cgi?name=KH.C11.446;source=kh2013
Cirobu.g00007750	KH.C6.224	KH2013:KH.C6.224_GBE1	GBE1		-1.92758	2.59805e-20	7.79414e-17	0.1	0.983	71.4672	http://ghost.zool.kyoto-u.ac.jp/cgi-bin/fordetailkh21.cgi?name=KH.C6.224;source=kh2013
Cirobu.g00002581	KH.C11.724	CRLS1	CRLS1		-1.98892	2.21682e-20	6.65047e-17	0.083	0.966	47.0547	http://ghost.zool.kyoto-u.ac.jp/cgi-bin/fordetailkh21.cgi?name=KH.C11.724;source=kh2013
Cirobu.g00005028	KH.C2.798	KH2013:KH.C2.798_YPC1	ACER1; ACER2; ACER3		-2.07884	5.48513e-20	1.64554e-16	0.05	0.949	-3.6129	http://ghost.zool.kyoto-u.ac.jp/cgi-bin/fordetailkh21.cgi?name=KH.C2.798;source=kh2013
Cirobu.g00002477	KH.C11.628	GYS1/2	GYS1; GYS2		-2.27943	6.54247e-21	1.96274e-17	0.017	0.983	24.5208	http://ghost.zool.kyoto-u.ac.jp/cgi-bin/fordetailkh21.cgi?name=KH.C11.628;source=kh2013
Cirobu.g00009695	KH.C9.174	KH2013:KH.C9.174_MSMP	KH.C9.174		-2.28666	4.52531e-20	1.35759e-16	0	0.915	-37.4083	http://ghost.zool.kyoto-u.ac.jp/cgi-bin/fordetailkh21.cgi?name=KH.C9.174;source=kh2013
Cirobu.g00010034	KH.C9.484	Gonadoliberin	KH.C9.484		-2.28744	2.72644e-21	8.17931e-18	0	0.932	-42.5338	http://ghost.zool.kyoto-u.ac.jp/cgi-bin/fordetailkh21.cgi?name=KH.C9.484;source=kh2013
