## Supplemental Table 4 for "Specification and survival of post-metamorphic branchiomeric neurons in the hindbrain of a non-vertebrate chordate"

### Sheet: scRNAseq_KY21_Query1
KH ID	KY21 ID	UniqueName	sub0_avg_logFC	LogFC-tv1	LogFC-tv2	Pax258 LogFC-average	Rank Sub0	Rank tv1	Rank tv2	Rank Pax ave
KH.S1363.2	KY21.Chr6.690	Ci-Pax2/5/8;	2.09127	0.197065	0.209138	0.203102	1	3	1	2
KH.C12.376	KY21.Chr12.802	KH2013:KH.C12.376_Ci-cluster	2.02605	0.0112401	0.00299361	0.00711688	2	82	110	90
KH.C13.35	KY21.Chr13.275	LECT1	1.78717	0.0573566	0.0500376	0.0536971	3	15	18	16
KH.C14.119	KY21.Chr14.159	KH2013:KH.C14.119	1.71246	0.21273	0.0920249	0.152378	4	2	6	3
KH.S555.1	KY21.Chr3.1519	KH2013:KH.S555.1_HTR7	1.70979	0.00536629	3.68835e-05	0.00270159	5	103	123	117
KH.C11.2	KY21.Chr11.997	MLP60A	1.63668	0.0781159	0.0572203	0.0676681	6	11	15	13
KH.L154.4	KY21.Chr11.687	KH2013:KH.L154.4_ACTB/1/2	1.46222	0.0073887	9.86999e-07	0.00369484	7	96	124	111
KH.L171.16	KY21.Chr1.841	HOXB1	1.46048	-0.0122288	-0.016281	-0.0142549	8	176	185	180
KH.C11.500	KY21.Chr11.213	KH2013:KH.C11.500	1.42847	-0.00503224	0.0172825	0.00612512	9	147	56	95
KH.S854.4	KY21.Chr3.1675	TMSB15A	1.34185	0.00319744	0.0162845	0.00974098	10	110	59	84			sc-paxave	tv1-tv2
KH.L124.20	KY21.Chr5.1075	KH2013:KH.L124.20_SLC15A1/2	1.33352	0.0984869	0.0849691	0.091728	11	8	9	8		PEARSON	0.425925	0.914711
KH.C9.24	KY21.Chr9.764	CLGN	1.24288	0.0194517	0.0156747	0.0175632	12	56	60	55		SPEARMAN	0.456916	0.89425
KH.C7.21	KY21.Chr7.417	PALLD	1.16954	0.0327662	0.0260066	0.0293864	13	33	43	33
KH.C8.334	KY21.Chr8.443	CHCHD4	1.16367	-0.00833825	0.00543763	-0.00145031	14	158	98	133
KH.C3.88	KY21.Chr3.256	KH2013:KH.C3.88	1.15777	0.381586	0.197592	0.289589	15	1	2	1
KH.L9.16	KY21.Chr2.1491	CCND1/2/3	1.14371	0.0193296	0.022131	0.0207303	16	57	49	51
KH.C7.649	KY21.Chr7.687	KH2013:KH.C7.649_ENPP7	1.13647	0.0160046	0.0154817	0.0157431	17	65	61	65
KH.C11.110	KY21.Chr11.1203	9030224M15RIK	1.1153	0.0463652	0.0504828	0.048424	18	21	17	17
KH.C9.582	KY21.Chr9.811	NOS1APA	1.1153	-0.0148897	-0.00569645	-0.0102931	19	184	154	171
KH.C14.291	KY21.Chr14.603	DACH1/2	1.08686	0.154952	0.0886131	0.121782	20	4	7	4
KH.C4.317	KY21.Chr4.179	ZK637.14	1.04465	-0.00289506	-0.0121857	-0.00754038	21	137	176	163
KH.C11.189	KY21.Chr11.212	ABCB6	1.04262	0.117268	0.103595	0.110431	22	6	5	7
KH.C14.191	KY21.Chr14.554	AK2/3	1.02902	0.00821049	-0.000687673	0.00376141	23	93	126	109
KH.L8.16	KY21.Chr11.457	KH2013:KH.L8.16_CLDN1/10/14/19/2/3/4/5/6/7/9	1.00234	0.0460873	0.0482178	0.0471525	24	23	19	19
KH.C5.109	KY21.Chr5.379	RAP1A	0.999675	0.0169566	0.0129228	0.0149397	25	62	75	67
KH.C11.296	KY21.Chr11.487	RERG	0.999042	0.0381948	0.016427	0.0273109	26	28	58	37
KH.C14.52	KY21.Chr14.174	KH2013:KH.C14.52_EEF1A1/2	0.994024	0.0118085	0.00804497	0.00992671	27	79	91	82
KH.C5.190	KY21.Chr5.511	KH2013:KH.C5.190	0.970876	-0.0114777	-0.00510234	-0.00829004	28	174	150	166
KH.C11.23	KY21.Chr11.1065	KH2013:KH.C11.23_GPHN	0.964672	0.0244405	0.0270073	0.0257239	29	46	36	41
KH.C4.177	KY21.Chr4.678	LIMS1/2	0.963641	0.00326891	-0.00270754	0.000280683	30	109	134	124
KH.C9.743	KY21.Chr9.1160	C9ORF86	0.951098	0.0166223	0.0182412	0.0174317	31	63	54	56
KH.C6.44	KY21.Chr6.248	KH2013:KH.C6.44_KCNK10/2/4	0.950725	0.0733329	0.0879222	0.0806276	32	12	8	10
KH.C10.286	KY21.Chr10.480	SCUBE2	0.946807	0.119912	0.105494	0.112703	33	5	4	6
KH.L92.2	KY21.Chr13.478	SC5DL	0.938877	-0.00525099	-0.00505417	-0.00515258	34	149	149	152
KH.C14.236	KY21.Chr14.547	KH2013:KH.C14.236_HSDL1	0.894926	0.0286645	0.0193744	0.0240195	35	37	53	44
KH.C5.634	KY21.Chr5.128	TMEM205	0.886017	0.0461364	0.0626022	0.0543693	36	22	13	15
KH.C14.553	KY21.Chr14.352	H2AFV	0.873832	0.00102159	-0.0018646	-0.000421505	37	118	131	126
KH.C8.605	KY21.Chr8.801	KH2013:KH.C8.605_ROR/1/2	0.867176	-0.00849798	-0.0110213	-0.00975963	38	160	173	170
KH.C8.751	KY21.Chr8.251	FREM1	0.852917	0.0235829	0.0229249	0.0232539	39	48	47	46
KH.C14.361	KY21.Chr14.624	ATIC	0.822467	0.0432265	0.0372032	0.0402148	40	24	25	25
KH.C9.244	KY21.Chr9.221	KH2013:KH.C9.244_CG5377	0.809242	0.0920868	0.0728995	0.0824931	41	10	11	9
KH.C2.994	KY21.Chr2.302	KH2013:KH.C2.994_RNF149	0.807695	-0.00708481	-0.011798	-0.00944138	42	154	175	169
KH.C3.108	KY21.Chr3.521	KIAA1644	0.78002	0.0555628	0.0372297	0.0463963	43	16	24	20
KH.L108.8	KY21.Chr2.1370	CHST11/14	0.768562	0.109651	0.126582	0.118117	44	7	3	5
KH.L114.3	KY21.Chr2.1452	KH2013:KH.L114.3_MGST3	0.760212	0.00955795	0.0112132	0.0103856	45	87	77	80
KH.C9.160	KY21.Chr9.847	UCP1/2/3	0.749892	0.0139674	-0.00343237	0.00526751	46	71	143	97
KH.C1.88	KY21.Chr1.699	ANK1/2/3	0.746219	0.0344984	0.0229963	0.0287474	47	31	46	34
KH.C2.125	KY21.Chr2.824	FGF10/16/20/22/3/7/9	0.738474	0.0328653	0.0284547	0.03066	48	32	34	32
KH.L7.5	KY21.Chr12.1077	RAB39B	0.722865	0.00722243	0.00635187	0.00678715	49	97	97	92
KH.L13.17	KY21.Chr3.359	RBM4.1/2/3	0.709448	-0.00392332	-0.0033517	-0.00363751	50	141	141	143
KH.C3.526	KY21.Chr3.551	RASGRP1/2/3/4	0.704826	0.0929996	0.0603114	0.0766555	51	9	14	11
KH.L154.32	KY21.Chr11.680	GNAQ	0.702617	0.0654777	0.030699	0.0480883	52	13	30	18
KH.C8.363	KY21.Chr8.645	KH2013:KH.C8.363_DAZAP1	0.701446	-0.0136165	-0.012434	-0.0130252	53	179	177	178
KH.C11.188	KY21.Chr11.829	KH2013:KH.C11.188	0.698285	-0.00112736	-0.00431083	-0.00271909	54	130	146	139
KH.L75.3	KY21.Chr12.1060	SYNCRIP	0.695671	0.0282215	0.0268975	0.0275595	55	39	37	36
KH.C8.459	KY21.Chr8.770	TESK1/2	0.69296	0.0151166	0.0206701	0.0178934	56	69	50	53
KH.C11.256	KY21.Chr11.854	STAB2	0.689993	0.0463945	0.0260563	0.0362254	57	20	41	27
KH.C2.77	KY21.Chr2.1079	RPL7	0.676078	0.0139148	0.00739371	0.0106543	58	72	94	79
KH.C5.653	KY21.Chr5.510	KH2013:KH.C5.653_CYP-33C1/11/12/3/4/5/6/7/8	0.673699	0.00171978	0.00818879	0.00495429	59	116	90	102
KH.C9.404	KY21.Chr9.945	RPL35	0.662377	0.0106913	0.00824326	0.00946729	60	84	87	85
KH.S595.6	KY21.Chr13.486	KH2013:KH.S595.6	0.652795	0.0269995	0.0146013	0.0208004	61	41	65	50
KH.C2.693	KY21.Chr2.529	RPS3A	0.647468	0.014214	0.0150999	0.0146569	62	70	62	69
KH.S256.13	KY21.Chr2.27	CLUAP1	0.647239	-0.00170953	0.00144232	-0.000133605	63	131	117	125
KH.C7.568	KY21.Chr7.844	KH2013:KH.C7.568_VAB-1	0.64379	0.0292367	0.0415735	0.0354051	64	36	21	29
KH.L18.17	KY21.Chr1.1429	KH2013:KH.L18.17_C47F8.3/5/6	0.642009	-0.008881	0.0143429	0.00273093	65	164	66	116
KH.C1.1124	KY21.Chr1.723	KH2013:KH.C1.1124_SLC6A14	0.638527	0.0552384	0.0843676	0.069803	66	17	10	12
KH.C12.562	KY21.Chr12.737	NOG/1/2/3/5	0.637941	0.0285585	0.0327975	0.030678	67	38	27	31
KH.C13.106	KY21.Chr13.77	GMDS	0.631596	0.0179232	0.0137104	0.0158168	68	60	72	64
KH.L95.8	KY21.Chr11.92	CCT5	0.630636	-0.009175	-0.00932437	-0.00924968	69	166	171	168
KH.S545.7	KY21.Chr6.684	VDAC1/2/3	0.625132	-0.00477182	-0.00640732	-0.00558957	70	146	159	154
KH.L96.73	KY21.Chr4.876	TBC1D2B	0.620365	-0.00530073	0.0140487	0.00437399	71	150	69	105
KH.C6.185	KY21.Chr6.231	ONECUT/1/2/3	0.611115	-0.0244187	-0.0303368	-0.0273778	72	201	213	208
KH.L18.77	KY21.Chr1.1479	SPCS2	0.607743	-0.00266197	-0.00731432	-0.00498814	73	135	165	151
KH.S761.1	KY21.Chr7.1217	RPS7	0.602784	0.00695603	0.006743	0.00684951	74	99	95	91
KH.S406.5	KY21.Chr11.1294	RPS16	0.602235	0.0169605	0.0262847	0.0216226	75	61	40	49
KH.C11.86	KY21.Chr11.791	PTK7	0.602093	0.0126209	0.0252255	0.0189232	76	77	44	52
KH.C2.15	KY21.Chr2.92	KH2013:KH.C2.15	0.598551	-0.014827	-0.0319398	-0.0233834	77	183	214	199
KH.C5.495	KY21.Chr5.462	KH2013:KH.C5.495_PTPRA	0.591016	-0.00668856	-0.0062855	-0.00648703	78	152	158	158
KH.L119.19	KY21.Chr1.937	KH2013:KH.L119.19_TUB1/3	0.587533	0.027572	0.0204442	0.0240081	79	40	51	45
KH.C4.76	KY21.Chr4.50	LINS	0.584525	-0.000269394	-0.00846169	-0.00436554	80	123	168	148
KH.C2.39	KY21.Chr2.508	UTP11L	0.583519	-0.033711	-0.0141445	-0.0239277	81	210	180	202
KH.C2.797	KY21.Chr2.991	KH2013:KH.C2.797	0.569595	-0.000286154	-0.00723973	-0.00376294	82	124	164	145
KH.C8.163	KY21.Chr8.605	MKNK1/2	0.569097	-0.00349307	0.0138876	0.00519727	83	139	70	99
KH.C13.193	KY21.Chr13.312	Ci-Noto13	0.567444	0.000507524	-0.00207004	-0.000781259	84	119	132	127
KH.S1251.1	KY21.Chr3.1700	KH2013:KH.S1251.1	0.566765	0.00514873	0.0290139	0.0170813	85	105	32	58
KH.C3.327	KY21.Chr3.1229	CTDP1	0.562112	-0.0250544	-0.0141681	-0.0196112	86	203	181	192
KH.C14.173	KY21.Chr14.346	KH2013:KH.C14.173	0.557154	0.0224161	0.0050388	0.0137274	87	49	100	71
KH.C1.329	KY21.Chr1.75	RAN	0.555404	-0.0084035	-0.00543436	-0.00691893	88	159	152	161
KH.C1.360	KY21.Chr1.1939	KH2013:KH.C1.360	0.555106	-0.0377095	-0.0170353	-0.0273724	89	214	188	207
KH.S545.8	KY21.Chr6.681	CISD1/2	0.552925	0.004715	0.0149083	0.00981164	90	106	64	83
KH.C8.209	KY21.Chr8.603	RPS28	0.546904	0.0106345	-0.00777461	0.00142994	91	85	167	120
KH.C8.135	KY21.Chr8.824	GCNT1/3	0.543995	-0.00400588	-0.00716719	-0.00558653	92	142	163	153
KH.L116.36	KY21.Chr11.538	NVL	0.531157	0.0243364	0.0077707	0.0160535	93	47	93	63
KH.L81.1	KY21.Chr13.141	SET	0.529461	-0.0102468	-0.0192595	-0.0147531	94	168	194	182
KH.C12.380	KY21.Chr12.707	AGPAT3/4	0.527925	0.00170161	-0.00471083	-0.00150461	95.5	117	148	134
KH.C12.380	KY21.Chr12.708	AGPAT3/4	0.527925	0.0155464	0.0108878	0.0132171	95.5	68	78	72
KH.C2.257	KY21.Chr2.113	RPS26	0.521093	0.0323259	0.0228902	0.0276081	97	34	48	35
KH.C1.115	KY21.Chr1.560	RPS29	0.517183	0.0210656	0.00859601	0.0148308	98	51	86	68
KH.L37.7	KY21.Chr3.47	MRTO4	0.515751	0.0106327	-0.00343451	0.00359911	99	86	144	113
KH.C9.650	KY21.Chr9.332	KH2013:KH.C9.650_SULT1ST1/2/3/4	0.515062	-0.00378601	-0.00305312	-0.00341956	100	140	138	142
KH.S435.3	KY21.Chr8.228	NDUFA5	0.510932	0.00783782	0.00239954	0.00511868	101	94	113	100
KH.C10.260	KY21.Chr10.147	NCAM1/2	0.510885	0.0202601	0.0321236	0.0261919	102	54	29	39
KH.C13.29	KY21.Chr13.332	RPS5	0.508549	0.0156699	0.00912942	0.0123997	103	66	85	74
KH.C10.494	KY21.Chr10.854	TMX2	0.50547	-0.00875672	-0.0152566	-0.0120067	104	162	183	176
KH.C7.54	KY21.Chr7.636	CG14073	0.50281	-0.0235369	-0.0335758	-0.0285563	105	199	215	211
KH.C9.64	KY21.Chr9.905	NHP2L1	0.502267	0.0307861	0.0180309	0.0244085	106	35	55	43
KH.C5.616	KY21.Chr5.139	KH2013:KH.C5.616_CYP-33C1/11/12/3/4/5/6/7/8	0.498324	0.0547659	0.0346367	0.0447013	107	18	26	23
KH.C1.145	KY21.Chr1.715	DKC1	0.498067	-0.00293572	0.00490812	0.000986202	108	138	101	122
KH.C1.330	KY21.Chr1.1271	SI:DKEY-79F11.5	0.498058	0.0135636	0.012541	0.0130523	109	74	76	73
KH.L154.5	KY21.Chr11.686	KH2013:KH.L154.5_HIS-13/17/2/25/27/42/45/49/55/59/6/63/9	0.492779	-0.000210935	-0.00151539	-0.000863162	110	122	129	129
KH.C2.658	KY21.Chr2.1111	KH2013:KH.C2.658	0.49165	0.00458902	0.0288791	0.0167341	111	107	33	59
KH.C3.257	KY21.Chr3.1253	SPTBN1/2/4	0.489706	-0.0119322	-0.0139952	-0.0129637	112.5	175	179	177
KH.C3.257	KY21.Chr3.1254	SPTBN1/2/4	0.489706	0.0017825	0.00460156	0.00319203	112.5	115	103	115
KH.L40.23	KY21.Chr14.15	RPS6	0.486521	0.0250124	0.0272082	0.0261103	114	45	35	40
KH.C11.339	KY21.Chr11.1236	RPLP2	0.48416	0.0204588	0.0149996	0.0177292	115	53	63	54
KH.C8.332	KY21.Chr8.1024	KH2013:KH.C8.332_ECT2	0.479405	-0.0313817	-0.0245085	-0.0279451	116	206	203	210
KH.C2.94	KY21.Chr2.591	KH2013:KH.C2.94	0.474922	0.00231448	0.0051009	0.00370769	117	113	99	110
KH.L152.7	KY21.Chr4.1183	RPL23A	0.46907	0.00909356	0.00821872	0.00865614	118	88	88	86
KH.S735.2	KY21.Chr11.142	KH2013:KH.S735.2_EPN1/2	0.464296	0.00515339	0.00405251	0.00460295	119	104	105	104
KH.C11.268	KY21.Chr11.309	RPS13	0.462643	0.0119063	0.0108247	0.0113655	120	78	79	78
KH.C2.324	KY21.Chr2.794	NUP49/54/57	0.453226	-0.00064122	0.0100132	0.00468599	121	126	82	103
KH.C12.419	KY21.Chr12.309	KH2013:KH.C12.419_TSPAN4/9	0.444964	0.00562823	0.00439404	0.00501114	122	102	104	101
KH.C1.719	KY21.Chr1.520	KH2013:KH.C1.719_QDR1/2/3	0.444907	-0.002732	0.00103789	-0.000847055	123	136	118	128
KH.C9.215	KY21.Chr9.1134	AKAP17A	0.440619	-0.00200918	-0.00291018	-0.00245968	124	133	137	137
KH.C8.382	KY21.Chr8.1060	WDR83OS	0.43993	0.0127382	-0.00921917	0.00175951	125	76	170	119
KH.L71.18	KY21.Chr3.1637	RAB11B	0.439138	0.00248805	0.026033	0.0142605	126	111	42	70
KH.S663.1	KY21.Chr9.1162	ERH	0.427355	-0.00190245	-0.0112037	-0.00655309	127	132	174	159
KH.C7.146	KY21.Chr7.279	TERF1	0.423913	-0.0211863	-0.0183691	-0.0197777	128	197	192	193
KH.C14.203	KY21.Chr14.138	PTDSS2	0.42141	-0.025279	-0.0228697	-0.0240743	129	204	199	203
KH.L108.40	KY21.Chr2.1379	PRMT7	0.41434	-0.00885078	-0.00273176	-0.00579127	130	163	135	156
KH.C2.322	KY21.Chr2.983	VHA-1/2/3	0.410919	0.0129476	0.0038117	0.00837963	131	75	106	88
KH.S546.7	KY21.Chr7.606	ACOT10/9	0.40889	0.0398226	0.0265985	0.0332105	132	26	38	30
KH.C2.415	KY21.Chr2.589	NDUFS3	0.408719	-0.0157048	0.000337886	-0.00768348	133	186	119	164
KH.C8.308	KY21.Chr8.1095	RPS20	0.405759	0.0035517	0.0133244	0.00843804	134	108	73	87
KH.C8.17	KY21.Chr8.830	DIRAS1/2	0.388073	0.011331	0.0131512	0.0122411	135	81	74	75
KH.C6.40	KY21.Chr6.415	KH2013:KH.C6.40_ANKAR	0.380343	-0.0330899	-0.0162727	-0.0246813	136	209	184	205
KH.C13.72	KY21.Chr13.313	XRCC6	0.367302	-0.0489301	-0.0452628	-0.0470964	137	217	218	217
KH.C12.142	KY21.Chr12.585	SNZ1/2/3	0.348598	0.00574764	0.00478541	0.00526652	138	101	102	98
KH.C8.261	KY21.Chr8.1212	MOCS3	0.348082	-0.0112116	0.00352448	-0.00384357	139	173	108	146
KH.C9.39	KY21.Chr9.918	GAPVD1	0.34632	-0.0134599	-0.00420347	-0.0088317	140	178	145	167
KH.C3.30	KY21.Chr3.1122	SRCAP	0.332659	-0.00440629	0.00200467	-0.00120081	141	145	116	131
KH.L18.117	KY21.Chr1.1442	ACP6	0.330606	0.00703902	0.00021363	0.00362633	142.5	98	120	112
KH.L18.117	KY21.Chr1.1443	ACP6	0.330606	-0.00781037	0.0020473	-0.00288153	142.5	155	115	140
KH.C10.150	KY21.Chr10.288	KH2013:KH.C10.150	0.327861	0.0251491	0.00788133	0.0165152	144	43	92	61
KH.C2.634	KY21.Chr2.418	KH2013:KH.C2.634_ASPA	0.327081	-0.00428133	0.0166458	0.00618222	145	144	57	94
KH.C2.867	KY21.Chr2.1044	KH2013:KH.C2.867	0.325668	0.0594585	0.0306947	0.0450766	146	14	31	22
KH.C3.143	KY21.Chr3.236	PMM2	0.306515	0.00242878	-0.00606233	-0.00181678	147	112	155	135
KH.C1.647	KY21.Chr1.1359	CWC27	0.303517	-0.0109244	-0.00109329	-0.00600887	148	171	127	157
KH.C2.286	KY21.Chr2.700	GGT7	0.296209	-0.0041106	-0.017127	-0.0106188	149	143	189	173
KH.C9.117	KY21.Chr9.1112	C10ORF76	0.293666	-0.0110464	-0.0206224	-0.0158344	150	172	196	184
KH.L37.52	KY21.Chr3.39	KH2013:KH.L37.52_BHMT/2	0.291397	0.0183406	0.0264456	0.0223931	151	59	39	48
KH.C9.697	KY21.Chr9.722	CTNNAL1	0.283671	0.00876973	-0.000349183	0.00421028	152	91	125	106
KH.L95.14	KY21.Chr11.93	DOT6	0.266118	-0.0202992	-0.0289344	-0.0246168	153	196	211	204
KH.C11.105	KY21.Chr11.768	AKR1/2	0.25409	0.00874997	0.00347941	0.00611469	154	92	109	96
KH.C8.362	KY21.Chr8.291	EXOC6	-0.335125	-0.0194855	-0.00671439	-0.0131	155	192	160	179
KH.C1.1013	KY21.Chr1.736	KH2013:KH.C1.1013	-0.34298	-0.0010698	-0.00325121	-0.0021605	156	129	140	136
KH.C8.835	KY21.Chr8.991	KH2013:KH.C8.835	-0.361395	0.0365449	0.0543361	0.0454405	157	30	16	21
KH.L146.6	KY21.Chr1.830	TTC1	-0.363865	-0.00790548	-0.00565122	-0.00677835	158	156	153	160
KH.C10.493	KY21.Chr10.869	KH2013:KH.C10.493	-0.407849	0.000236939	-0.00941421	-0.00458864	159	121	172	149
KH.C9.392	KY21.Chr9.628	ORMDL/1/2/3	-0.444639	-0.0107624	-0.0283614	-0.0195619	160	170	209	191
KH.L147.26	KY21.Chr10.930	HGS	-0.455096	-0.00897598	-0.00229247	-0.00563423	161	165	133	155
KH.C3.10	KY21.Chr3.775	CENPE	-0.478508	-0.0260833	-0.0274927	-0.026788	162	205	208	206
KH.L141.45	KY21.Chr7.136	CDH-4	-0.485495	0.0427128	0.0416387	0.0421758	163	25	20	24
KH.C12.103	KY21.Chr12.134	LMNB1/2	-0.493229	0.0089771	0.00662102	0.00779906	164	90	96	89
KH.C11.483	KY21.Chr11.349	NDRG1/2/3/4	-0.505714	-0.0498683	-0.0523094	-0.0510888	165	218	220	218
KH.C4.753	KY21.Chr4.386	SH3BGR	-0.516386	0.0135759	0.0102831	0.0119295	166	73	81	76
KH.C2.702	KY21.Chr2.215	ARHGAP1/8	-0.523291	0.0156162	0.00821108	0.0119136	167	67	89	77
KH.S483.2	KY21.UAContig1.118	CDC6	-0.524161	-0.0405458	-0.0232333	-0.0318896	168	215	201	214
KH.C1.708	KY21.Chr1.1019	PPM1G	-0.571584	-0.00853687	0.00929998	0.000381554	169	161	84	123
KH.S164.20	KY21.Chr1.1857	KH2013:KH.S164.20_HSP67BB	-0.579023	-0.0141473	-0.00673218	-0.0104398	170	181	161	172
KH.C13.52	KY21.Chr13.258	CRB/1	-0.587001	-0.00606855	-0.00338626	-0.00472741	171	151	142	150
KH.C8.144	KY21.Chr8.674	AHCYL1/2	-0.603889	0.00188013	0.00298313	0.00243163	172	114	111	118
KH.L13.24	KY21.Chr3.356	FOXN2/3	-0.665751	-0.00106659	-0.00172884	-0.00139772	173	128	130	132
KH.S164.13	KY21.Chr1.1864	KH2013:KH.S164.13_FUT3/4/5/6/7/9	-0.706382	-0.019382	-0.0256153	-0.0224987	174	191	205	198
KH.C9.176	KY21.Chr9.883	NOTCH1/2/3	-0.717073	0.0199337	0.0142322	0.017083	175	55	67	57
KH.S643.6	KY21.Chr2.18	KH2013:KH.S643.6_CDKN1B	-0.740461	-0.013707	-0.0230817	-0.0183944	176	180	200	187
KH.C4.551	KY21.Chr4.722	EHBP1	-0.748373	-0.0106229	0.00286171	-0.00388057	177	169	112	147
KH.C3.443	KY21.Chr3.187	ZFHX2/3/4	-0.750132	0.0113328	-0.00447476	0.00342901	178	80	147	114
KH.L170.14	KY21.Chr5.972	KH2013:KH.L170.14_SLC35G1	-0.784378	-0.015132	-0.00741781	-0.0112749	179	185	166	175
KH.C5.65	KY21.Chr5.746	CDK16/17/18	-0.786535	-0.00509673	-0.016493	-0.0107949	180	148	186	174
KH.C4.548	KY21.Chr4.478	SPTSSA	-0.80447	-0.0314897	-0.0288797	-0.0301847	181	207	210	212
KH.S498.1	KY21.Chr13.219	CCNE1	-0.819065	-0.0160795	-0.0165475	-0.0163135	182	188	187	186
KH.C4.358	KY21.Chr4.359	KH2013:KH.C4.358_THBS1/2	-0.840333	0.0385039	0.0327476	0.0356258	183	27	28	28
KH.S1066.3	KY21.UAContig4.11	KH2013:KH.S1066.3_PTP1	-0.868117	-0.0368572	-0.0434527	-0.0401549	184	213	216	216
KH.C9.247	KY21.Chr9.405	KH2013:KH.C9.247_BX119910.1/10/11/12/13/14/16/2/3/4/5/6/7/8/9	-0.889605	-0.0122384	-0.025765	-0.0190017	185	177	206	190
KH.C7.59	KY21.Chr7.912	KH2013:KH.C7.59	-0.890611	-0.0158483	-0.0145887	-0.0152185	186	187	182	183
KH.C4.27	KY21.Chr4.135	KH2013:KH.C4.27_TMEM47	-0.892203	0.0250725	0.0201123	0.0225924	187	44	52	47
KH.C5.522	KY21.Chr5.381	KH2013:KH.C5.522_SLC6A13	-0.905442	0.0214341	0.0107678	0.0161009	188	50	80	62
KH.L116.85	KY21.Chr11.637	KH2013:KH.L116.85_TUBB4B	-0.945492	-0.0198125	-0.021426	-0.0206192	189	194	197	195
KH.C12.72	KY21.Chr12.1009	NTN1/2/3/5	-0.947459	-0.0240206	-0.0181539	-0.0210873	190	200	191	196
KH.C9.310	KY21.Chr9.1096	ANKRD45	-0.963826	-0.0363726	-0.0267006	-0.0315366	191	212	207	213
KH.C9.608	KY21.Chr9.1095	KH2013:KH.C9.608_PDE9A	-0.971466	-0.00225843	-0.00285076	-0.00255459	192	134	136	138
KH.C7.94	KY21.Chr7.694	KH2013:KH.C7.94	-0.994608	-0.000651447	-0.00131091	-0.00098118	193	127	128	130
KH.C6.26	KY21.Chr6.271	KH2013:KH.C6.26_GJA4	-0.999652	0.00902332	0.00359024	0.00630678	194	89	107	93
KH.S1212.3	KY21.Chr12.401	KH2013:KH.S1212.3	-1.01135	-0.0249129	-0.0127174	-0.0188152	195	202	178	189
KH.C10.264	KY21.Chr10.850	MSI1/2	-1.01803	0.00039793	0.00225387	0.0013259	196	120	114	121
KH.C2.794	KY21.Chr2.544	KH2013:KH.C2.794	-1.07443	-0.0315976	-0.00529677	-0.0184472	197	208	151	188
KH.L57.28	KY21.Chr12.157	KH2013:KH.L57.28_RGR	-1.08771	-0.00693187	0.0001613	-0.00338529	198	153	121	141
KH.C12.14	KY21.Chr12.569	CDH10/11/12/18/19/20/22/24/5/6/7/8/9	-1.08891	-0.0147684	-0.0175278	-0.0161481	199	182	190	185
KH.C2.34	KY21.Chr2.357	MAPK8IP3	-1.11512	0.00634468	0.0137775	0.0100611	200	100	71	81
KH.C14.290	KY21.Chr14.325	KH2013:KH.C14.290_GBE1	-1.12707	0.00746273	0.000110982	0.00378685	201	95	122	108
KH.L170.10	KY21.Chr5.895	RGMB	-1.1425	0.0206741	0.00937587	0.015025	202	52	83	66
KH.C3.264	KY21.Chr3.1025	KH2013:KH.C3.264_GPA33	-1.14707	-0.000531934	-0.00677531	-0.00365362	203	125	162	144
KH.C9.818	KY21.Chr9.643	KH2013:KH.C9.818	-1.24325	0.0162277	0.0374283	0.026828	204	64	23	38
KH.C11.102	KY21.Chr11.321	PIWIL1/3/4	-1.29869	-0.0656197	-0.0500789	-0.0578493	205	221	219	221
KH.C1.777	KY21.Chr1.2096	ZEB1/2	-1.30221	-0.00796964	-0.00624792	-0.00710878	206	157	157	162
KH.C2.162	KY21.Chr2.458	MAML1/2/3	-1.35929	-0.0233023	-0.0236308	-0.0234666	207	198	202	201
KH.C7.140	KY21.Chr7.1003	KH2013:KH.C7.140	-1.39556	-0.0351122	-0.0201453	-0.0276287	208	211	195	209
KH.C9.224	KY21.Chr9.932	BCMO1	-1.41099	-0.102486	-0.0989507	-0.100718	209	223	223	223
KH.C4.341	KY21.Chr4.768	KH2013:KH.C4.341_FOXN1	-1.41154	0.0109547	-0.00317172	0.00389151	210	83	139	107
KH.C9.538	KY21.Chr9.337	2010317E24RIK	-1.44095	-0.0178589	-0.0290057	-0.0234323	211	190	212	200
KH.C8.892	KY21.Chr8.1088	KH2013:KH.C8.892_TUB1/3	-1.51593	-0.01011	-0.006089	-0.00809948	212	167	156	165
KH.C8.652	KY21.Chr8.555	F1NM26_CHICK	-1.52398	-0.0176158	-0.0223603	-0.019988	213	189	198	194
KH.L116.28	KY21.Chr11.602	UGP/1/2	-1.5788	0.0377003	0.0393102	0.0385052	214	29	22	26
KH.L170.89	KY21.Chr5.936	KH2013:KH.L170.89_C2ORF89	-1.72989	-0.0197989	-0.0246997	-0.0222493	215	193	204	197
KH.S1163.2	KY21.Chr14.267	KH2013:KH.S1163.2_GBE1	-1.86809	0.0496425	0.0629302	0.0562863	216	19	12	14
KH.C11.446	KY21.Chr11.286	KH2013:KH.C11.446_GBE1	-1.87037	0.0265177	0.0242099	0.0253638	217	42	45	42
KH.C6.224	KY21.Chr6.250	KH2013:KH.C6.224_GBE1	-1.92758	-0.0616257	-0.0452376	-0.0534316	218	220	217	220
KH.C11.724	KY21.Chr11.285	CRLS1	-1.98892	0.0191148	0.0141799	0.0166473	219	58	68	60
KH.C2.798	KY21.Chr2.233	KH2013:KH.C2.798_YPC1	-2.07884	-0.0837306	-0.0698073	-0.0767689	220	222	222	222
KH.C11.628	KY21.Chr11.757	GYS1/2	-2.27943	-0.0200406	-0.00860787	-0.0143242	221	195	169	181
KH.C9.174	KY21.Chr9.122	KH2013:KH.C9.174_MSMP	-2.28666	-0.0461995	-0.0567967	-0.0514981	222	216	221	219
KH.C9.484	KY21.Chr9.123	Gonadoliberin	-2.28744	-0.0566466	-0.018655	-0.0376508	223	219	193	215
